# CLSY docking to Pol IV requires a conserved domain critical for small RNA biogenesis and transposon silencing

**DOI:** 10.1101/2023.12.26.573199

**Authors:** Luisa Felgines, Bart Rymen, Laura M. Martins, Guanghui Xu, Calvin Matteoli, Christophe Himber, Ming Zhou, Josh Eis, Ceyda Coruh, Marcel Böhrer, Lauriane Kuhn, Johana Chicher, Vijaya Pandey, Philippe Hammann, James Wohlschlegel, Florent Waltz, Julie A. Law, Todd Blevins

## Abstract

Eukaryotes must balance the need for gene transcription by RNA polymerase II (Pol II) against the danger of mutations caused by transposable element (TE) proliferation. In plants, these gene expression and TE silencing activities are divided between different RNA polymerases. Specifically, RNA polymerase IV (Pol IV), which evolved from Pol II, transcribes TEs to generate small interfering RNAs (siRNAs) that guide DNA methylation and block TE transcription by Pol II. While the Pol IV complex is recruited to TEs via SNF2-like CLASSY (CLSY) proteins, how Pol IV partners with the CLSYs remains unknown. Here we identified a conserved CYC-YPMF motif that is specific to Pol IV and is positioned on the complex exterior. Furthermore, we found that this motif is essential for the co-purification of all four CLSYs with Pol IV, but that only one CLSY is present in any given Pol IV complex. These findings support a “one CLSY per Pol IV” model where the CYC-YPMF motif acts as a CLSY-docking site. Indeed, mutations in and around this motif phenocopy *pol iv* null mutants. Together, these findings provide structural and functional insights into a critical protein feature that distinguishes Pol IV from other RNA polymerases, allowing it to promote genome stability by targeting TEs for silencing.
