## Supplementary material for "CLSY docking to Pol IV requires a conserved domain critical for small RNA biogenesis and transposon silencing": Suppl_TableS1

### Sheet: Table_S1
Supplementary Table S1. List of the plant RNA polymerase subunits used for multiple sequence alignment and phylogenetic analyses.
Speciesa	Tree_nameb	Protein_namec	Accessionsd	Sourcese	Symbolf	MetalA_DFDGDg	Heptad_repeatsh	GW_WGi	CxYCj	YPxxxFk	Lengthl	Truncatedm	Genome_versionn	TaxIDo	Cladep	Speciesa
Amborella trichopoda	Atr_NRPB1	evm_27.model.AmTr_v1.0_scaffold00001.137	31550937, evm_27.model.AmTr_v1.0_scaffold00001.137, W1NM08	phytozome13_pac, phytozome13_name, uniprot	NRPB1	TRUE	TRUE	0	----	------	1844	FALSE	v1.0	13333	basal angiosperm	Amborella trichopoda
Cinnamomum kanehirae	Cka_NRPB1a	CKAN_00783400	42698003, CKAN_00783400, A0A443NL79	phytozome13_pac, phytozome13_name, uniprot	NRPB1a	TRUE	TRUE	0	----	------	1846	FALSE	v3	337451	basal angiosperm	Cinnamomum kanehirae
Cinnamomum kanehirae	Cka_NRPB1b	CKAN_02159100	42704552, CKAN_02159100, A0A443PNM7	phytozome13_pac, phytozome13_name, uniprot	NRPB1b	TRUE	TRUE	0	----	------	1935	FALSE	v3	337451	basal angiosperm	Cinnamomum kanehirae
Nymphaea colorata	Nco_NRPB1a	Nycol.I00653.1.p	44521478, Nycol.I00653.1.p	phytozome13_pac, phytozome13_name	NRPB1a	TRUE	TRUE	0	----	------	1806	FALSE	v1.2	210225	basal angiosperm	Nymphaea colorata
Nymphaea colorata	Nco_NRPB1b	Nycol.I00654.1.p	44523034, Nycol.I00654.1.p	phytozome13_pac, phytozome13_name	NRPB1b	TRUE	TRUE	0	----	------	1830	FALSE	v1.2	210225	basal angiosperm	Nymphaea colorata
Ceratodon purpureus	Cpu_NRPB1a	CepurR40.2G085700.1.p	42994381, CepurR40.2G085700.1.p	phytozome13_pac, phytozome13_name	NRPB1a	TRUE	TRUE	0	----	------	1828	FALSE	R40v1.1	3225	bryophyte	Ceratodon purpureus
Ceratodon purpureus	Cpu_NRPB1b	CepurR40.2G137000.1.p	42995257, CepurR40.2G137000.1.p	phytozome13_pac, phytozome13_name	NRPB1b	TRUE	TRUE	0	----	------	1828	FALSE	R40v1.1	3225	bryophyte	Ceratodon purpureus
Marchantia polymorpha	Mpo_NRPB1	Mapoly0070s0048.1.p	33007632, Mapoly0070s0048.1.p, A0A2R6WP03	phytozome13_pac, phytozome13_name, uniprot	NRPB1	TRUE	TRUE	0	----	------	1803	FALSE	v3.1	3197	bryophyte	Marchantia polymorpha
Physcomitrium patens	Ppa_NRPB1a	Pp3c1_32300V3.1.p	32966972, Pp3c1_32300V3.1.p, A0A2K1LAK1	phytozome13_pac, phytozome13_name, uniprot	NRPB1a	TRUE	TRUE	0	----	------	1820	FALSE	v3.3	3218	bryophyte	Physcomitrium patens
Physcomitrium patens	Ppa_NRPB1b	Pp3c14_14540V3.1.p	32961030, Pp3c14_14540V3.1.p, A0A2K1JHT7	phytozome13_pac, phytozome13_name, uniprot	NRPB1b	TRUE	TRUE	0	----	------	1820	FALSE	v3.3	3218	bryophyte	Physcomitrium patens
Sphagnum fallax	Sfa_NRPB1	Sphfalx10G064100.1.p	41978583, Sphfalx10G064100.1.p	phytozome13_pac, phytozome13_name	NRPB1	TRUE	TRUE	0	----	------	1813	FALSE	v1.1	53036	bryophyte	Sphagnum fallax
Amaranthus hypochondriacus	Ahy_NRPB1	AH004968-RA	38177031, AH004968-RA	phytozome13_pac, phytozome13_name	NRPB1	TRUE	TRUE	1	----	------	1787	TRUE	v2.1	28502	eudicot	Amaranthus hypochondriacus
Anacardium occidentale	Aoc_NRPB1	Anaoc.0017s0144.1.p	37530537, Anaoc.0017s0144.1.p	phytozome13_pac, phytozome13_name	NRPB1	TRUE	TRUE	0	----	------	1795	FALSE	v0.9	171929	eudicot	Anacardium occidentale
Aquilegia coerulea	Aco_NRPB1	Aqcoe5G129000.1.p	33089288, Aqcoe5G129000.1.p	phytozome13_pac, phytozome13_name	NRPB1	TRUE	TRUE	0	----	------	1765	FALSE	v3.1	218851	eudicot	Aquilegia coerulea
Arabidopsis lyrata	Aly_NRPB1	Al7g15270.t1	35937311, Al7g15270.t1	phytozome13_pac, phytozome13_name	NRPB1	TRUE	TRUE	0	----	------	1838	FALSE	v2.1	59689	eudicot	Arabidopsis lyrata
Arabidopsis thaliana	Ath_NRPB1	At4g35800.1	19644904, At4g35800.1, P18616	phytozome13_pac, phytozome13_name, uniprot	NRPB1	TRUE	TRUE	0	----	------	1839	FALSE	TAIR10	3702	eudicot	Arabidopsis thaliana
Brassica rapa	Bra_NRPB1a	Brara.A00264.1.p	30636850, Brara.A00264.1.p, A0A398AHR5	phytozome13_pac, phytozome13_name, uniprot	NRPB1a	TRUE	TRUE	0	----	------	1847	FALSE	FPsc.v1.3	3711	eudicot	Brassica rapa
Brassica rapa	Bra_NRPB1b	Brara.H01626.1.p	30648573, Brara.H01626.1.p, A0A397YBU1	phytozome13_pac, phytozome13_name, uniprot	NRPB1b	TRUE	TRUE	0	----	------	1838	FALSE	FPsc.v1.3	3711	eudicot	Brassica rapa
Capsella rubella	Cru_NRPB1	Carub.0007s0443.1.p	39234023, Carub.0007s0443.1.p, R0GXL7	phytozome13_pac, phytozome13_name, uniprot	NRPB1	TRUE	TRUE	0	----	------	1838	FALSE	v1.1	81985	eudicot	Capsella rubella
Carya illinoinensis	Cil_NRPB1	Caril.07G063300.1.p	45053686, Caril.07G063300.1.p	phytozome13_pac, phytozome13_name	NRPB1	TRUE	TRUE	0	----	------	1847	FALSE	v1.1	32201	eudicot	Carya illinoinensis
Citrus clementina	Ccl_NRPB1	Ciclev10024686m	20800767, Ciclev10024686m, V4SDF7	phytozome13_pac, phytozome13_name, uniprot	NRPB1	TRUE	TRUE	0	----	------	1860	FALSE	v1.0	85681	eudicot	Citrus clementina
Citrus sinensis	Csi_NRPB1	orange1.1g000235m	18098882, orange1.1g000235m, A0A067G7I3	phytozome13_pac, phytozome13_name, uniprot	NRPB1	TRUE	TRUE	0	----	------	1815	FALSE	v1.1	2711	eudicot	Citrus sinensis
Corymbia citriodora	Cci_NRPB1a	Cocit.F0363.1.p	41044648, Cocit.F0363.1.p	phytozome13_pac, phytozome13_name	NRPB1a	TRUE	TRUE	0	----	------	1629	FALSE	v2.1	34329	eudicot	Corymbia citriodora
Corymbia citriodora	Cci_NRPB1b	Cocit.I0767.1.p	41069926, Cocit.I0767.1.p	phytozome13_pac, phytozome13_name	NRPB1b	TRUE	TRUE	0	----	------	1766	FALSE	v2.1	34329	eudicot	Corymbia citriodora
Daucus carota	Dca_NRPB1	DCAR_016740	36077939, DCAR_016740	phytozome13_pac, phytozome13_name	NRPB1	TRUE	TRUE	1	----	------	2159	FALSE	v2.0	4039	eudicot	Daucus carota
Eleusine coracana	Eco_NRPB1a	ELECO.r07.8AG0617730.1	44202452, ELECO.r07.8AG0617730.1	phytozome13_pac, phytozome13_name	NRPB1a	TRUE	TRUE	0	----	------	1848	FALSE	v1.1	4511	eudicot	Eleusine coracana
Eleusine coracana	Eco_NRPB1b	ELECO.r07.8BG0645330.1	44197956, ELECO.r07.8BG0645330.1	phytozome13_pac, phytozome13_name	NRPB1b	TRUE	TRUE	0	----	------	1850	FALSE	v1.1	4511	eudicot	Eleusine coracana
Eucalyptus grandis	Egr_NRPB1a	Eucgr.F01570.1.p	32055784, Eucgr.F01570.1.p, A0A059BP78	phytozome13_pac, phytozome13_name, uniprot	NRPB1a	TRUE	TRUE	0	----	------	1762	FALSE	v2.0	71139	eudicot	Eucalyptus grandis
Eucalyptus grandis	Egr_NRPB1b	Eucgr.I02304.1.p	32064963, Eucgr.I02304.1.p, A0A059ARU8	phytozome13_pac, phytozome13_name, uniprot	NRPB1b	TRUE	TRUE	0	----	------	1852	FALSE	v2.0	71139	eudicot	Eucalyptus grandis
Glycine max	Gma_NRPB1a	Glyma.01G162200.3.p	41117614, Glyma.01G162200.3.p, K7K465	phytozome13_pac, phytozome13_name, uniprot	NRPB1a	TRUE	TRUE	0	----	------	1827	FALSE	Wm82.a4.v1	3847	eudicot	Glycine max
Glycine max	Gma_NRPB1b	Glyma.09G278900.1.p	41136270, Glyma.09G278900.1.p	phytozome13_pac, phytozome13_name	NRPB1b	TRUE	TRUE	0	----	------	1785	FALSE	Wm82.a4.v1	3847	eudicot	Glycine max
Glycine max	Gma_NRPB1c	Glyma.11G081200.1.p	41128701, Glyma.11G081200.1.p, K7LNL8	phytozome13_pac, phytozome13_name, uniprot	NRPB1c	TRUE	TRUE	0	----	------	1827	FALSE	Wm82.a4.v1	3847	eudicot	Glycine max
Gossypium hirsutum	Ghi_NRPB1a	Gohir.A02G174500.1.p	42465126, Gohir.A02G174500.1.p	phytozome13_pac, phytozome13_name	NRPB1a	TRUE	TRUE	0	----	------	1847	FALSE	v2.1	3635	eudicot	Gossypium hirsutum
Gossypium hirsutum	Ghi_NRPB1b	Gohir.A11G171700.1.p	42400102, Gohir.A11G171700.1.p	phytozome13_pac, phytozome13_name	NRPB1b	TRUE	TRUE	0	----	------	1841	FALSE	v2.1	3635	eudicot	Gossypium hirsutum
Gossypium hirsutum	Ghi_NRPB1c	Gohir.D03G005300.2.p	42416607, Gohir.D03G005300.2.p	phytozome13_pac, phytozome13_name	NRPB1c	TRUE	TRUE	0	----	------	1866	FALSE	v2.1	3635	eudicot	Gossypium hirsutum
Gossypium hirsutum	Ghi_NRPB1d	Gohir.D11G178600.2.p	42381766, Gohir.D11G178600.2.p	phytozome13_pac, phytozome13_name	NRPB1d	TRUE	TRUE	0	----	------	1839	FALSE	v2.1	3635	eudicot	Gossypium hirsutum
Isatis tinctoria	Iti_NRPB1	Isati.1059s0008.1.p	39276376, Isati.1059s0008.1.p	phytozome13_pac, phytozome13_name	NRPB1	TRUE	TRUE	0	----	------	1838	FALSE	v1.1	161756	eudicot	Isatis tinctoria
Kalanchoe fedtschenkoi	Kfe_NRPB1a	Kaladp0053s0137.1.p	35742801, Kaladp0053s0137.1.p	phytozome13_pac, phytozome13_name	NRPB1a	TRUE	TRUE	0	----	------	1817	FALSE	v1.1	63787	eudicot	Kalanchoe fedtschenkoi
Kalanchoe fedtschenkoi	Kfe_NRPB1b	Kaladp0095s0662.1.p	35762996, Kaladp0095s0662.1.p	phytozome13_pac, phytozome13_name	NRPB1b	TRUE	TRUE	0	----	------	1824	FALSE	v1.1	63787	eudicot	Kalanchoe fedtschenkoi
Lupinus albus	Lal_NRPB1a	Lalb_Chr09g0321431	44547571, Lalb_Chr09g0321431, A0A6A4PYK0	phytozome13_pac, phytozome13_name, uniprot	NRPB1a	TRUE	TRUE	0	----	------	1820	FALSE	v1	3870	eudicot	Lupinus albus
Lupinus albus	Lal_NRPB1b	Lalb_Chr17g0338771	44550730, Lalb_Chr17g0338771, A0A6A4NYR3	phytozome13_pac, phytozome13_name, uniprot	NRPB1b	TRUE	TRUE	0	----	------	1348	TRUE	v1	3870	eudicot	Lupinus albus
Malus domestica	Mdo_NRPB1a	MD02G1123400	40111109, MD02G1123400	phytozome13_pac, phytozome13_name	NRPB1a	TRUE	TRUE	0	----	------	1838	FALSE	v1.1	3750	eudicot	Malus domestica
Malus domestica	Mdo_NRPB1b	MD15G1237200	40101303, MD15G1237200	phytozome13_pac, phytozome13_name	NRPB1b	TRUE	TRUE	0	----	------	1825	FALSE	v1.1	3750	eudicot	Malus domestica
Manihot esculenta	Mes_NRPB1	Manes.01G151000.3.p	50281813, Manes.01G151000.3.p	phytozome13_pac, phytozome13_name	NRPB1	TRUE	TRUE	0	----	------	1858	FALSE	v8.1	3983	eudicot	Manihot esculenta
Medicago truncatula	Mtr_NRPB1	Medtr5g023020.1	31085316, Medtr5g023020.1, G7JYR7	phytozome13_pac, phytozome13_name, uniprot	NRPB1	TRUE	TRUE	0	----	------	1834	FALSE	Mt4.0v1	3880	eudicot	Medicago truncatula
Mimulus guttatus	Mgu_NRPB1	MgTOL.N1719.1.p	43517996, MgTOL.N1719.1.p	phytozome13_pac, phytozome13_name	NRPB1	TRUE	TRUE	0	----	------	1842	FALSE	v5.0	4155	eudicot	Mimulus guttatus
Myagrum perfoliatum	Mpe_NRPB1	Myper.0015s0628.1	45600389, Myper.0015s0628.1	phytozome13_pac, phytozome13_name	NRPB1	TRUE	TRUE	0	----	------	1838	FALSE	v2.1	359867	eudicot	Myagrum perfoliatum
Poncirus trifoliata	Ptrif_NRPB1	Ptrif.0007s0087.1.p	44484808, Ptrif.0007s0087.1.p	phytozome13_pac, phytozome13_name	NRPB1	TRUE	TRUE	0	----	------	1860	FALSE	v1.3.1	37690	eudicot	Poncirus trifoliata
Populus trichocarpa	Potri_NRPB1	Potri.005G107600.4.p	42804630, Potri.005G107600.4.p, U5GEY7	phytozome13_pac, phytozome13_name, uniprot	NRPB1	TRUE	TRUE	0	----	------	1837	FALSE	v4.1	3694	eudicot	Populus trichocarpa
Prunus persica	Ppe_NRPB1	Prupe.7G175200.1.p	32103722, Prupe.7G175200.1.p, M5VSC7	phytozome13_pac, phytozome13_name, uniprot	NRPB1	TRUE	TRUE	0	----	------	1844	FALSE	v2.1	3760	eudicot	Prunus persica
Salix purpurea	Spu_NRPB1	Sapur.005G085300.1.p	41805228, Sapur.005G085300.1.p	phytozome13_pac, phytozome13_name	NRPB1	TRUE	TRUE	0	----	------	1838	FALSE	v5.1	77065	eudicot	Salix purpurea
Solanum tuberosum	Stu_NRPB1	Soltu.DM.02G023300.1	51125677, Soltu.DM.02G023300.1	phytozome13_pac, phytozome13_name	NRPB1	TRUE	TRUE	0	----	------	1839	FALSE	v6.1	4113	eudicot	Solanum tuberosum
Spinacia oleracea	Sol_NRPB1	Spov3_chr2.03698	45105629, Spov3_chr2.03698	phytozome13_pac, phytozome13_name	NRPB1	TRUE	TRUE	0	----	------	1802	FALSE	Spov3	3562	eudicot	Spinacia oleracea
Theobroma cacao	Tca_NRPB1	Thecc.01G011300.1.p	42015475, Thecc.01G011300.1.p, A0A061DGE8	phytozome13_pac, phytozome13_name, uniprot	NRPB1	TRUE	TRUE	0	----	------	1861	FALSE	v2.1	3641	eudicot	Theobroma cacao
Vitis vinifera	Vvi_NRPB1	XP_002285900.1	XP_002285900.1	NCBI	NRPB1	TRUE	TRUE	0	----	------	1848	FALSE	v2.1	29760	eudicot	Vitis vinifera
Thuja plicata	Tpl_NRPB1	Thupl.29380295s0010.1.p	44990427, Thupl.29380295s0010.1.p	phytozome13_pac, phytozome13_name	NRPB1	TRUE	TRUE	0	----	------	1846	FALSE	v3.1	3316	gymnosperm	Thuja plicata
Asparagus officinalis	Aof_NRPB1	evm.model.AsparagusV1_Unassigned.388	40542178, evm.model.AsparagusV1_Unassigned.388, A0A1R3L742	phytozome13_pac, phytozome13_name, uniprot	NRPB1	TRUE	TRUE	0	----	------	1843	FALSE	v1.1	4686	monocot	Asparagus officinalis
Brachypodium distachyon	Bdi_NRPB1	Bradi3g16660.1.p	43996749, Bradi3g16660.1.p, I1I1H0	phytozome13_pac, phytozome13_name, uniprot	NRPB1	TRUE	TRUE	0	----	------	1862	FALSE	v3.2	15368	monocot	Brachypodium distachyon
Brachypodium hybridum	Bhy_NRPB1	Brahy.D03G0232300.1.p	38631488, Brahy.D03G0232300.1.p	phytozome13_pac, phytozome13_name	NRPB1	TRUE	TRUE	0	----	------	1862	FALSE	v1.1	1071398	monocot	Brachypodium hybridum
Dioscorea alata	Dal_NRPB1	Dioal.11G042900.1.p	43500923, Dioal.11G042900.1.p	phytozome13_pac, phytozome13_name	NRPB1	TRUE	TRUE	0	----	------	1849	FALSE	v2.1	55571	monocot	Dioscorea alata
Joinvillea ascendens	Jas_NRPB1	Joasc.04G063900.1.p	45788582, Joasc.04G063900.1.p	phytozome13_pac, phytozome13_name	NRPB1	TRUE	TRUE	0	----	------	1848	FALSE	v1.1	38723	monocot	Joinvillea ascendens
Miscanthus sinensis	Msi_NRPB1a	Misin06G251900.1.p	40464160, Misin06G251900.1.p	phytozome13_pac, phytozome13_name	NRPB1a	TRUE	TRUE	0	----	------	1503	TRUE	v7.1	62337	monocot	Miscanthus sinensis
Miscanthus sinensis	Msi_NRPB1b	Misin07G171000.1.p	40520962, Misin07G171000.1.p	phytozome13_pac, phytozome13_name	NRPB1b	TRUE	TRUE	0	----	------	1850	FALSE	v7.1	62337	monocot	Miscanthus sinensis
Oryza sativa	Osa_NRPB1a	XP_015638336.1	XP_015638336.1, Q0DKN9	NCBI, uniprot	NRPB1a	TRUE	TRUE	0	----	------	1834	FALSE	Release102	4530	monocot	Oryza sativa
Panicum hallii	Pha_NRPB1	Pahal.6G037700.1.p	45908061, Pahal.6G037700.1.p, A0A2S3I0B8	phytozome13_pac, phytozome13_name, uniprot	NRPB1	TRUE	TRUE	0	----	------	1857	FALSE	v3.2	206008	monocot	Panicum hallii
Panicum virgatum	Pvi_NRPB1a	Pavir.6KG067400.2.p	41671270, Pavir.6KG067400.2.p	phytozome13_pac, phytozome13_name	NRPB1a	TRUE	TRUE	0	----	------	1850	FALSE	v5.1	38727	monocot	Panicum virgatum
Panicum virgatum	Pvi_NRPB1b	Pavir.6NG072300.1.p	41576662, Pavir.6NG072300.1.p	phytozome13_pac, phytozome13_name	NRPB1b	TRUE	TRUE	0	----	------	1844	FALSE	v5.1	38727	monocot	Panicum virgatum
Panicum virgatum	Pvi_NRPB1c	Pavir.8KG254400.1.p	41640219, Pavir.8KG254400.1.p	phytozome13_pac, phytozome13_name	NRPB1c	TRUE	TRUE	0	----	------	1810	FALSE	v5.1	38727	monocot	Panicum virgatum
Panicum virgatum	Pvi_NRPB1d	Pavir.8NG103000.1.p	41630810, Pavir.8NG103000.1.p	phytozome13_pac, phytozome13_name	NRPB1d	TRUE	TRUE	0	----	------	1784	FALSE	v5.1	38727	monocot	Panicum virgatum
Sorghum bicolor	Sbi_NRPB1a	Sobic.005G131800.1.p	37925094, Sobic.005G131800.1.p, C5Y385	phytozome13_pac, phytozome13_name, uniprot	NRPB1	TRUE	TRUE	0	----	------	1878	FALSE	v3.1.1	4558	monocot	Sorghum bicolor
Sorghum bicolor	Sbi_NRPB1b	Sobic.007G044100.1.p	37936658, Sobic.007G044100.1.p, C5YGY9	phytozome13_pac, phytozome13_name, uniprot	NRPB1	TRUE	TRUE	0	----	------	1857	FALSE	v3.1.1	4558	monocot	Sorghum bicolor
Urochloa fusca	Ufu_NRPB1	Urofu.6G017000.1.p	50128092, Urofu.6G017000.1.p	phytozome13_pac, phytozome13_name	NRPB1	TRUE	TRUE	0	----	------	1858	FALSE	v1.1	744485	monocot	Urochloa fusca
Zea mays	Zma_NRPB1	AQK41527.1	AQK41527.1, K7TLU2	NCBI, uniprot	NRPB1	TRUE	TRUE	0	----	------	1850	FALSE	Ware2017	4577	monocot	Zea mays
Zostera marina	Zosma_NRPB1	Zosma03g21410.1	50108629, Zosma03g21410.1, A0A0K9PLZ2	phytozome13_pac, phytozome13_name, uniprot	NRPB1	TRUE	TRUE	0	----	------	1841	FALSE	v3.1	29655	monocot	Zostera marina
Ceratodon purpureus	Cpu_NRPD1	CepurR40.7G059400.1.p	43027940, CepurR40.7G059400.1.p	phytozome13_pac, phytozome13_name	bryoNRPD1	TRUE	FALSE	0	CKYC	YPNLEV	1876	FALSE	R40v1.1	3225	bryophyte	Ceratodon purpureus
Marchantia polymorpha	Mpo_NRPD1	Mapoly0006s0043.1.p	33007075, Mapoly0006s0043.1.p, A0A2R6XPI9	phytozome13_pac, phytozome13_name, uniprot	bryoNRPD1	TRUE	FALSE	0	CRYC	FPKVVL	1720	FALSE	v3.1	3197	bryophyte	Marchantia polymorpha
Physcomitrium patens	Ppa_NRPD1	Pp3c17_3180V3.1.p	32907131, Pp3c17_3180V3.1.p, A0A2K1J2L4	phytozome13_pac, phytozome13_name, uniprot	bryoNRPD1	TRUE	FALSE	0	CKWC	YPNLVV	1349	TRUE	v3.3	3218	bryophyte	Physcomitrium patens
Sphagnum fallax	Sfa_NRPD1	Sphfalx20G008100.1.p	41950948, Sphfalx20G008100.1.p	phytozome13_pac, phytozome13_name	bryoNRPD1	TRUE	FALSE	0	CKYC	YPALQL	2026	FALSE	v1.1	53036	bryophyte	Sphagnum fallax
Ceratodon purpureus	Cpu_NRPE1a	CepurR40.7G068200.1.p	43026146, CepurR40.7G068200.1.p	phytozome13_pac, phytozome13_name	bryoNRPE1a	TRUE	FALSE	18	CKHC	YPDYRS	2219	FALSE	R40v1.1	3225	bryophyte	Ceratodon purpureus
Ceratodon purpureus	Cpu_NRPE1b	CepurR40.10G053800.1.p	42999061, CepurR40.10G053800.1.p	phytozome13_pac, phytozome13_name	bryoNRPE1b	TRUE	FALSE	13	CKHC	YPDYRP	1790	FALSE	R40v1.1	3225	bryophyte	Ceratodon purpureus
Ceratodon purpureus	Cpu_NRPE1c	CepurR40.7G050700.1.p	43026202, CepurR40.7G050700.1.p	phytozome13_pac, phytozome13_name	bryoNRPE1c	TRUE	FALSE	7	CKHC	YPDYRS	1804	FALSE	R40v1.1	3225	bryophyte	Ceratodon purpureus
Marchantia polymorpha	Mpo_NRPE1a	Mapoly0004s0120.1.p	33015896, Mapoly0004s0120.1.p, A0A2R6XRV7	phytozome13_pac, phytozome13_name, uniprot	bryoNRPE1a	TRUE	FALSE	12	CLYC	FPEVQL	2258	FALSE	v3.1	3197	bryophyte	Marchantia polymorpha
Marchantia polymorpha	Mpo_NRPE1b	Mapoly0104s0044.1.p	33012547, Mapoly0104s0044.1.p, A0A2R6WDU2	phytozome13_pac, phytozome13_name, uniprot	bryoNRPE1b	TRUE	FALSE	4	CKYC	YPKPDI	1687	FALSE	v3.1	3197	bryophyte	Marchantia polymorpha
Physcomitrium patens	Ppa_NRPE1a	Pp3c15_4150V3.1.p	32926948, Pp3c15_4150V3.1.p, A0A2K1JBT9	phytozome13_pac, phytozome13_name, uniprot	bryoNRPE1a	TRUE	FALSE	3	CVHC	YKPILV	1781	FALSE	v3.3	3218	bryophyte	Physcomitrium patens
Physcomitrium patens	Ppa_NRPE1b	Pp3c15_5270V3.1.p	32929689, Pp3c15_5270V3.1.p, A0A0C4K0P8	phytozome13_pac, phytozome13_name, uniprot	bryoNRPE1b	TRUE	FALSE	11	CPYC	YPDYRH	2131	FALSE	v3.3	3218	bryophyte	Physcomitrium patens
Sphagnum fallax	Sfa_NRPE1	Sphfalx14G010000.1.p	41951273, Sphfalx14G010000.1.p	phytozome13_pac, phytozome13_name	bryoNRPE1	TRUE	FALSE	23	CPYC	YPPVKV	2292	FALSE	v1.1	53036	bryophyte	Sphagnum fallax
Amborella trichopoda	Atr_NRPD1	evm_27.model.AmTr_v1.0_scaffold00069.119	31558182, evm_27.model.AmTr_v1.0_scaffold00069.119, U5D188	phytozome13_pac, phytozome13_name, uniprot	NRPD1	TRUE	FALSE	0	CKYC	YPSLKF	966	TRUE	v1.0	13333	basal angiosperm	Amborella trichopoda
Cinnamomum kanehirae	Cka_NRPD1	CKAN_01839300	42689944, CKAN_01839300, A0A443PEZ4	phytozome13_pac, phytozome13_name, uniprot	NRPD1	TRUE	FALSE	0	CKYC	YPAMKF	1480	FALSE	v3	337451	basal angiosperm	Cinnamomum kanehirae
Nymphaea colorata	Nco_NRPD1	Nycol.B02547.1.p	44503057, Nycol.B02547.1.p	phytozome13_pac, phytozome13_name	NRPD1	TRUE	FALSE	0	CKYC	YPLPKF	1481	FALSE	v1.2	210225	basal angiosperm	Nymphaea colorata
Amaranthus hypochondriacus	Ahy_NRPD1	AH018699-RA	38163587, AH018699-RA	phytozome13_pac, phytozome13_name	NRPD1	TRUE	FALSE	0	CKYC	PPSFRF	1448	FALSE	v2.1	28502	eudicot	Amaranthus hypochondriacus
Anacardium occidentale	Aoc_NRPD1	Anaoc.0004s0672.1.p	37494709, Anaoc.0004s0672.1.p	phytozome13_pac, phytozome13_name	NRPD1	TRUE	FALSE	0	CKYC	YPRMKF	1460	FALSE	v0.9	171929	eudicot	Anacardium occidentale
Aquilegia coerulea	Aco_NRPD1	Aqcoe1G100000.1.p	33084103, Aqcoe1G100000.1.p, A0A2G5EFT6	phytozome13_pac, phytozome13_name, uniprot	NRPD1	TRUE	FALSE	0	CNYC	YPKMKF	1450	FALSE	v3.1	218851	eudicot	Aquilegia coerulea
Arabidopsis lyrata	Aly_NRPD1	Al2g12580.t1	35946669, Al2g12580.t1	phytozome13_pac, phytozome13_name	NRPD1	TRUE	FALSE	0	CRYC	YPLMKF	1456	FALSE	v2.1	59689	eudicot	Arabidopsis lyrata
Arabidopsis thaliana	Ath_NRPD1	At1g63020.1	37403608, At1g63020.1, Q9LQ02	phytozome13_pac, phytozome13_name, uniprot	NRPD1	TRUE	FALSE	0	CRYC	YPLMKF	1453	FALSE	TAIR10	3702	eudicot	Arabidopsis thaliana
Brassica rapa	Bra_NRPD1	Brara.I01205.1.p	30644645, Brara.I01205.1.p, A0A397Y374	phytozome13_pac, phytozome13_name, uniprot	NRPD1	TRUE	FALSE	0	CRYC	YPLMKF	1460	FALSE	FPsc.v1.3	3711	eudicot	Brassica rapa
Capsella rubella	Cru_NRPD1	Carub.0002s0198.1.p	39243475, Carub.0002s0198.1.p	phytozome13_pac, phytozome13_name	NRPD1	TRUE	FALSE	0	CRYC	YPPVKF	1456	FALSE	v1.1	81985	eudicot	Capsella rubella
Carya illinoinensis	Cil_NRPD1	Caril.12G096600.1.p	45027900, Caril.12G096600.1.p	phytozome13_pac, phytozome13_name	NRPD1	TRUE	FALSE	0	CKYC	YPTVKF	1477	FALSE	v1.1	32201	eudicot	Carya illinoinensis
Citrus clementina	Ccl_NRPD1	Ciclev10018489m	20811925, Ciclev10018489m, V4TV64	phytozome13_pac, phytozome13_name, uniprot	NRPD1	TRUE	FALSE	0	CKYC	YPRMRF	1443	FALSE	v1.0	85681	eudicot	Citrus clementina
Citrus sinensis	Csi_NRPD1	orange1.1g000525m	18120487, orange1.1g000525m	phytozome13_pac, phytozome13_name	NRPD1	TRUE	FALSE	0	CKYC	YPRMRF	1443	FALSE	v1.1	2711	eudicot	Citrus sinensis
Corymbia citriodora	Cci_NRPD1	Cocit.D1746.1.p	41064222, Cocit.D1746.1.p	phytozome13_pac, phytozome13_name	NRPD1	TRUE	FALSE	0	CKYC	YPPMKF	1469	FALSE	v2.1	34329	eudicot	Corymbia citriodora
Daucus carota	Dca_NRPD1a	DCAR_006765	36064590, DCAR_006765, A0A166E0N3	phytozome13_pac, phytozome13_name, uniprot	NRPD1a	TRUE	FALSE	0	CKYC	YPRTIF	1396	FALSE	v2.0	4039	eudicot	Daucus carota
Daucus carota	Dca_NRPD1b	DCAR_008426	36067460, DCAR_008426, A0A161XK05	phytozome13_pac, phytozome13_name, uniprot	NRPD1b	TRUE	FALSE	0	CKYC	YPRTIF	1213	TRUE	v2.0	4039	eudicot	Daucus carota
Eucalyptus grandis	Egr_NRPD1	Eucgr.D01929.1.p	32050234, Eucgr.D01929.1.p, A0A059CGN4	phytozome13_pac, phytozome13_name, uniprot	NRPD1	TRUE	FALSE	0	CKYC	YPPMKF	1473	FALSE	v2.0	71139	eudicot	Eucalyptus grandis
Glycine max	Gma_NRPD1a	Glyma.01G215700.1.p	41116669, Glyma.01G215700.1.p, I1JA29	phytozome13_pac, phytozome13_name, uniprot	NRPD1a	TRUE	FALSE	0	CNYC	YPSMQF	1457	FALSE	Wm82.a4.v1	3847	eudicot	Glycine max
Glycine max	Gma_NRPD1b	Glyma.11G026700.13.p	41129776, Glyma.11G026700.13.p	phytozome13_pac, phytozome13_name	NRPD1b	TRUE	FALSE	0	CNYC	YPSMKF	1455	FALSE	Wm82.a4.v1	3847	eudicot	Glycine max
Gossypium hirsutum	Ghi_NRPD1a	Gohir.A08G178200.2.p	42403475, Gohir.A08G178200.2.p	phytozome13_pac, phytozome13_name	NRPD1a	TRUE	FALSE	0	CKYC	YPPMRF	1481	FALSE	v2.1	3635	eudicot	Gossypium hirsutum
Gossypium hirsutum	Ghi_NRPD1b	Gohir.D08G196600.2.p	42376662, Gohir.D08G196600.2.p	phytozome13_pac, phytozome13_name	NRPD1b	TRUE	FALSE	0	CKYC	YPPMRF	1481	FALSE	v2.1	3635	eudicot	Gossypium hirsutum
Isatis tinctoria	Iti_NRPD1a	Isati.0006s0019.1.p	39302398, Isati.0006s0019.1.p	phytozome13_pac, phytozome13_name	NRPD1a	TRUE	FALSE	0	CRYC	YPLMKF	1471	FALSE	v1.1	161756	eudicot	Isatis tinctoria
Isatis tinctoria	Iti_NRPD1b	Isati.1948s0004.1.p	39360520, Isati.1948s0004.1.p	phytozome13_pac, phytozome13_name	NRPD1b	TRUE	FALSE	0	CRYC	YPLMKF	1470	FALSE	v1.1	161756	eudicot	Isatis tinctoria
Kalanchoe fedtschenkoi	Kfe_NRPD1	Kaladp0046s0330.1.p	35774209, Kaladp0046s0330.1.p	phytozome13_pac, phytozome13_name	NRPD1	TRUE	FALSE	0	CKYC	YPPMKF	1405	FALSE	v1.1	63787	eudicot	Kalanchoe fedtschenkoi
Lupinus albus	Lal_NRPD1a	Lalb_Chr05g0214761	44535232, Lalb_Chr05g0214761, A0A6A4QFQ1	phytozome13_pac, phytozome13_name, uniprot	NRPD1a	TRUE	FALSE	0	CKYC	YPTMKF	1462	FALSE	v1	3870	eudicot	Lupinus albus
Lupinus albus	Lal_NRPD1b	Lalb_Chr09g0324731	44548494, Lalb_Chr09g0324731, A0A6A4PZF1	phytozome13_pac, phytozome13_name, uniprot	NRPD1b	TRUE	FALSE	0	CRYC	YPTMKF	1500	FALSE	v1	3870	eudicot	Lupinus albus
Malus domestica	Mdo_NRPD1	MD04G1068800	40118609, MD04G1068800	phytozome13_pac, phytozome13_name	NRPD1	TRUE	FALSE	0	CKYC	YPRMKF	1457	FALSE	v1.1	3750	eudicot	Malus domestica
Manihot esculenta	Mes_NRPD1	Manes.02G028200.12.p	50306841, Manes.02G028200.12.p	phytozome13_pac, phytozome13_name	NRPD1	TRUE	FALSE	0	CKYC	YPTMRF	1451	FALSE	v8.1	3983	eudicot	Manihot esculenta
Medicago truncatula	Mtr_NRPD1	Medtr5g011000.1	31085730, Medtr5g011000.1, G7KER5	phytozome13_pac, phytozome13_name, uniprot	NRPD1	TRUE	FALSE	0	CKYC	YPAMKF	1519	FALSE	Mt4.0v1	3880	eudicot	Medicago truncatula
Mimulus guttatus	Mgu_NRPD1	MgTOL.A0961.1.p	43507561, MgTOL.A0961.1.p	phytozome13_pac, phytozome13_name	NRPD1	TRUE	FALSE	0	CRYC	YPKMTF	1446	FALSE	v5.0	4155	eudicot	Mimulus guttatus
Myagrum perfoliatum	Mpe_NRPD1	Myper.0014s0754.1.p	45594578, Myper.0014s0754.1.p	phytozome13_pac, phytozome13_name	NRPD1	TRUE	FALSE	0	CRYC	YPVMKF	1489	FALSE	v2.1	359867	eudicot	Myagrum perfoliatum
Poncirus trifoliata	Ptrif_NRPD1	Ptrif.0003s0958.1.p	44460934, Ptrif.0003s0958.1.p	phytozome13_pac, phytozome13_name	NRPD1	TRUE	FALSE	0	CKYC	YPRMRF	1443	FALSE	v1.3.1	37690	eudicot	Poncirus trifoliata
Populus trichocarpa	Potri_NRPD1	Potri.001G111250.1.p	42793244, Potri.001G111250.1.p	phytozome13_pac, phytozome13_name	NRPD1	TRUE	FALSE	0	CKYC	YPPMKF	1488	FALSE	v4.1	3694	eudicot	Populus trichocarpa
Prunus persica	Ppe_NRPD1	Prupe.5G089300.1.p	32096629, Prupe.5G089300.1.p, A0A251P5P8	phytozome13_pac, phytozome13_name, uniprot	NRPD1	TRUE	FALSE	0	CKYC	YPRMKF	1451	FALSE	v2.1	3760	eudicot	Prunus persica
Salix purpurea	Spu_NRPD1	Sapur.001G090900.1.p	41823136, Sapur.001G090900.1.p	phytozome13_pac, phytozome13_name	NRPD1	TRUE	FALSE	0	CKYC	YPPMKF	1485	FALSE	v5.1	77065	eudicot	Salix purpurea
Solanum tuberosum	Stu_NRPD1	Soltu.DM.08G026860.1	51140692, Soltu.DM.08G026860.1	phytozome13_pac, phytozome13_name	NRPD1	TRUE	FALSE	0	CKYC	YPPTKF	1507	FALSE	v6.1	4113	eudicot	Solanum tuberosum
Theobroma cacao	Tca_NRPD1	Thecc.03G270300.1.p	42000988, Thecc.03G270300.1.p, A0A061G5Z9	phytozome13_pac, phytozome13_name, uniprot	NRPD1	TRUE	FALSE	0	CKYC	YPPMNF	1484	FALSE	v2.1	3641	eudicot	Theobroma cacao
Vitis vinifera	Vvi_NRPD1	XP_010661365.1	XP_010661365.1	NCBI	NRPD1	TRUE	FALSE	0	CKYC	YPTMKF	1460	FALSE	Release102	29760	eudicot	Vitis vinifera
Ginkgo biloba	Gbi_NRPD1	AJA90773.1	AJA90773.1, A0A0C4W285	NCBI, uniprot	NRPD1	TRUE	FALSE	0	CRYC	YPSVKF	1803	FALSE	Huang2015_MBE	3311	gymnosperm	Ginkgo biloba
Pinus canariensis	Pca_NRPD1	AJA90781.1	AJA90781.1, A0A0C4W2P9	NCBI, uniprot	NRPD1	TRUE	FALSE	0	CRYC	YPPVRF	1821	FALSE	Huang2015_MBE	49510	gymnosperm	Pinus canariensis
Pinus tabuliformis	Pta_NRPD1	AJP06334.1	AJP06334.1, A0A0K0M7D5	NCBI, uniprot	NRPD1	TRUE	FALSE	0	CRYC	YPPVRF	1856	FALSE	Niu_Li_Chen2015	88731	gymnosperm	Pinus tabuliformis
Thuja plicata	Tpl_NRPD1	Thupl.29377226s0007.1.p	44959566, Thupl.29377226s0007.1.p	phytozome13_pac, phytozome13_name	NRPD1	TRUE	FALSE	0	CKYC	YPPVKF	1786	FALSE	v3.1	3316	gymnosperm	Thuja plicata
Asparagus officinalis	Aof_NRPD1	evm.model.AsparagusV1_04.2991	40534353, evm.model.AsparagusV1_04.2991, A0A5P1F4P2	phytozome13_pac, phytozome13_name, uniprot	NRPD1	TRUE	FALSE	0	CKYC	YPAIKF	1445	TRUE	v1.1	4686	monocot	Asparagus officinalis
Brachypodium distachyon	Bdi_NRPD1	Bradi2g34876.2.p	43984714, Bradi2g34876.2.p, A0A0Q3GA61	phytozome13_pac, phytozome13_name, uniprot	NRPD1	TRUE	FALSE	0	CKYC	YPSVIF	1470	FALSE	v3.2	15368	monocot	Brachypodium distachyon
Brachypodium hybridum	Bhy_NRPD1a	Brahy.D02G0455400.1.p	38647005, Brahy.D02G0455400.1.p	phytozome13_pac, phytozome13_name	NRPD1a	TRUE	FALSE	0	CKYC	YPSVIF	1470	FALSE	v1.1	1071398	monocot	Brachypodium hybridum
Brachypodium hybridum	Bhy_NRPD1b	Brahy.S08G0214300.1.p	38659810, Brahy.S08G0214300.1.p	phytozome13_pac, phytozome13_name	NRPD1b	TRUE	FALSE	0	CKYC	YPSVIF	1471	FALSE	v1.1	1071398	monocot	Brachypodium hybridum
Dioscorea alata	Dal_NRPD1	Dioal.20G041200.1.p	43494027, Dioal.20G041200.1.p	phytozome13_pac, phytozome13_name	NRPD1	TRUE	FALSE	0	CKYC	YPHMKF	1489	FALSE	v2.1	55571	monocot	Dioscorea alata
Joinvillea ascendens	Jas_NRPD1	Joasc.05G095400.1.p	45791843, Joasc.05G095400.1.p	phytozome13_pac, phytozome13_name	NRPD1	TRUE	FALSE	0	CKYC	YPSMTF	1522	FALSE	v1.1	38723	monocot	Joinvillea ascendens
Miscanthus sinensis	Msi_NRPD1a	Misin11G192200.1.p	40482038, Misin11G192200.1.p	phytozome13_pac, phytozome13_name	NRPD1a	TRUE	FALSE	0	CKYC	YPSIIF	1445	FALSE	v7.1	62337	monocot	Miscanthus sinensis
Miscanthus sinensis	Msi_NRPD1b	Misin12G193300.1.p	40503491, Misin12G193300.1.p	phytozome13_pac, phytozome13_name	NRPD1b	TRUE	FALSE	0	CQYC	YPSVIF	1444	FALSE	v7.1	62337	monocot	Miscanthus sinensis
Oryza sativa	Osa_NRPD1a	XP_015637039.1	XP_015637039.1	NCBI	NRPD1a	TRUE	FALSE	0	CKYC	YPSIIF	1467	FALSE	Release102	4530	monocot	Oryza sativa
Panicum hallii	Pha_NRPD1	Pahal.7G158400.1.p	45910551, Pahal.7G158400.1.p	phytozome13_pac, phytozome13_name	NRPD1	TRUE	FALSE	0	CKYC	YPSVIF	1451	FALSE	v3.2	206008	monocot	Panicum hallii
Panicum virgatum	Pvi_NRPD1a	Pavir.9KG077800.1.p	41604116, Pavir.9KG077800.1.p	phytozome13_pac, phytozome13_name	NRPD1a	TRUE	FALSE	0	CKYC	YPSVIF	1456	FALSE	v5.1	38727	monocot	Panicum virgatum
Panicum virgatum	Pvi_NRPD1b	Pavir.9NG451400.2.p	41559232, Pavir.9NG451400.2.p	phytozome13_pac, phytozome13_name	NRPD1b	TRUE	FALSE	0	CKYC	YPSVIF	1556	FALSE	v5.1	38727	monocot	Panicum virgatum
Sorghum bicolor	Sbi_NRPD1	Sobic.006G185200.4.p	37948897, Sobic.006G185200.4.p, A0A1Z5REK7	phytozome13_pac, phytozome13_name, uniprot	NRPD1	TRUE	FALSE	0	CKYC	YPSVIF	1484	FALSE	v3.1.1	4558	monocot	Sorghum bicolor
Urochloa fusca	Ufu_NRPD1	Urofu.7G241800.1.p	50115470, Urofu.7G241800.1.p	phytozome13_pac, phytozome13_name	NRPD1	TRUE	FALSE	0	CKYC	YPSVIF	1451	FALSE	v1.1	744485	monocot	Urochloa fusca
Zea mays	Zma_NRPD1	NP_001182824.1	NP_001182824.1, C0JR65	NCBI, uniprot	NRPD1	TRUE	FALSE	0	CKYC	YPSIVF	1444	FALSE	Ware2017	4577	monocot	Zea mays
Zostera marina	Zosma_NRPD1	Zosma05g31970.1	50102975, Zosma05g31970.1	phytozome13_pac, phytozome13_name	NRPD1	TRUE	FALSE	0	CSNC	YPRLKF	1482	FALSE	v3.1	29655	monocot	Zostera marina
Cinnamomum kanehirae	Cka_NRPE1	CKAN_02516300	42684761, CKAN_02516300	phytozome13_pac, phytozome13_name	NRPE1	TRUE	FALSE	16	CLSC	------	1844	FALSE	v3	337451	basal angiosperm	Cinnamomum kanehirae
Nymphaea colorata	Nco_NRPE1	Nycol.G00596.1.p	44507774, Nycol.G00596.1.p	phytozome13_pac, phytozome13_name	NRPE1	TRUE	FALSE	8	CSKC	------	1792	FALSE	v1.2	210225	basal angiosperm	Nymphaea colorata
Anacardium occidentale	Aoc_NRPE1	Anaoc.0016s0873.1.p	37521216, Anaoc.0016s0873.1.p	phytozome13_pac, phytozome13_name	NRPE1	TRUE	FALSE	27	C--C	------	2062	FALSE	v0.9	171929	eudicot	Anacardium occidentale
Aquilegia coerulea	Aco_NRPE1a	Aqcoe6G109200.1.p	33064170, Aqcoe6G109200.1.p	phytozome13_pac, phytozome13_name	NRPE1a	TRUE	FALSE	12	CLFC	------	1996	FALSE	v3.1	218851	eudicot	Aquilegia coerulea
Aquilegia coerulea	Aco_NRPE1b	Aqcoe7G443200.1.p	33073354, Aqcoe7G443200.1.p	phytozome13_pac, phytozome13_name	NRPE1b	TRUE	FALSE	19	CLYC	------	1928	FALSE	v3.1	218851	eudicot	Aquilegia coerulea
Arabidopsis lyrata	Aly_NRPE1	Al4g37670.t1	35924104, Al4g37670.t1	phytozome13_pac, phytozome13_name	NRPE1	TRUE	FALSE	18	C--C	------	1964	FALSE	v2.1	59689	eudicot	Arabidopsis lyrata
Arabidopsis thaliana	Ath_NRPE1	At2g40030.1	19638465, At2g40030.1, Q5D869	phytozome13_pac, phytozome13_name, uniprot	NRPE1	TRUE	FALSE	18	C--C	------	1976	FALSE	TAIR10	3702	eudicot	Arabidopsis thaliana
Brassica rapa	Bra_NRPE1	Brara.C02049.1.p	30617870, Brara.C02049.1.p, A0A397ZWQ1	phytozome13_pac, phytozome13_name, uniprot	NRPE1	TRUE	FALSE	31	C--C	------	2066	FALSE	FPsc.v1.3	3711	eudicot	Brassica rapa
Capsella rubella	Cru_NRPE1	Carub.0004s2219.1.p	39237034, Carub.0004s2219.1.p, R0FV63	phytozome13_pac, phytozome13_name, uniprot	NRPE1	TRUE	FALSE	19	C--C	------	1959	FALSE	v1.1	81985	eudicot	Capsella rubella
Carya illinoinensis	Cil_NRPE1	Caril.13G013300.1.p	45046750, Caril.13G013300.1.p	phytozome13_pac, phytozome13_name	NRPE1	TRUE	FALSE	19	C--C	------	1926	FALSE	v1.1	32201	eudicot	Carya illinoinensis
Citrus clementina	Ccl_NRPE1	Ciclev10004129m	20791338, Ciclev10004129m, V4RIT9	phytozome13_pac, phytozome13_name, uniprot	NRPE1	TRUE	FALSE	21	C--C	------	1867	FALSE	v1.0	85681	eudicot	Citrus clementina
Citrus sinensis	Csi_NRPE1	orange1.1g000291m	18120100, orange1.1g000291m	phytozome13_pac, phytozome13_name	NRPE1	TRUE	FALSE	21	C--C	------	1714	TRUE	v1.1	2711	eudicot	Citrus sinensis
Corymbia citriodora	Cci_NRPE1	Cocit.J0813.1.p	41068379, Cocit.J0813.1.p	phytozome13_pac, phytozome13_name	NRPE1	TRUE	FALSE	22	C--C	------	1966	FALSE	v2.1	34329	eudicot	Corymbia citriodora
Daucus carota	Dca_NRPE1	DCAR_022342	36083654, DCAR_022342, A0A161XCC7	phytozome13_pac, phytozome13_name, uniprot	NRPE1	TRUE	FALSE	28	C--C	------	2116	FALSE	v2.0	4039	eudicot	Daucus carota
Eleusine coracana	Eco_NRPE1a	ELECO.r07.2AG0101830.1	44181569, ELECO.r07.2AG0101830.1	phytozome13_pac, phytozome13_name	NRPE1a	TRUE	FALSE	14	CYYC	------	2135	FALSE	v1.1	4511	eudicot	Eleusine coracana
Eleusine coracana	Eco_NRPE1b	ELECO.r07.2BG0155210.1	44189376, ELECO.r07.2BG0155210.1	phytozome13_pac, phytozome13_name	NRPE1b	TRUE	FALSE	13	CYYC	------	2082	FALSE	v1.1	4511	eudicot	Eleusine coracana
Eucalyptus grandis	Egr_NRPE1	Eucgr.J01182.1.p	32034421, Eucgr.J01182.1.p, A0A059AE95	phytozome13_pac, phytozome13_name, uniprot	NRPE1	TRUE	FALSE	13	C--C	------	1814	FALSE	v2.0	71139	eudicot	Eucalyptus grandis
Glycine max	Gma_NRPE1a	Glyma.13G196900.1.p	41141604, Glyma.13G196900.1.p, A0A0R0GY74	phytozome13_pac, phytozome13_name, uniprot	NRPE1a	TRUE	FALSE	17	C--C	------	2020	FALSE	Wm82.a4.v1	3847	eudicot	Glycine max
Glycine max	Gma_NRPE1b	Glyma.15G235900.2.p	41120950, Glyma.15G235900.2.p, A0A0R0G598	phytozome13_pac, phytozome13_name, uniprot	NRPE1b	TRUE	FALSE	22	C--C	------	2082	FALSE	Wm82.a4.v1	3847	eudicot	Glycine max
Gossypium hirsutum	Ghi_NRPE1a	Gohir.A06G175400.2.p	42409374, Gohir.A06G175400.2.p	phytozome13_pac, phytozome13_name	NRPE1a	TRUE	FALSE	19	C--C	------	1969	FALSE	v2.1	3635	eudicot	Gossypium hirsutum
Gossypium hirsutum	Ghi_NRPE1b	Gohir.D06G185200.3.p	42387411, Gohir.D06G185200.3.p	phytozome13_pac, phytozome13_name	NRPE1b	TRUE	FALSE	18	----	------	1657	TRUE	v2.1	3635	eudicot	Gossypium hirsutum
Isatis tinctoria	Iti_NRPE1	Isati.0450s0017.1.p	39353932, Isati.0450s0017.1.p	phytozome13_pac, phytozome13_name	NRPE1	TRUE	FALSE	17	C--C	------	1902	FALSE	v1.1	161756	eudicot	Isatis tinctoria
Kalanchoe fedtschenkoi	Kfe_NRPE1	Kaladp0008s0267.1.p	35750377, Kaladp0008s0267.1.p, A0A7N0RC08	phytozome13_pac, phytozome13_name, uniprot	NRPE1	TRUE	FALSE	21	C--C	------	1911	FALSE	v1.1	63787	eudicot	Kalanchoe fedtschenkoi
Lupinus albus	Lal_NRPE1	Lalb_Chr01g0007761	44540273, Lalb_Chr01g0007761, A0A6A4R1N6	phytozome13_pac, phytozome13_name, uniprot	NRPE1	TRUE	FALSE	15	C--C	------	2001	FALSE	v1	3870	eudicot	Lupinus albus
Malus domestica	Mdo_NRPE1a	MD02G1287600	40110887, MD02G1287600	phytozome13_pac, phytozome13_name	NRPE1a	TRUE	FALSE	17	C--C	------	1948	FALSE	v1.1	3750	eudicot	Malus domestica
Malus domestica	Mdo_NRPE1b	MD07G1039700	40130531, MD07G1039700	phytozome13_pac, phytozome13_name	NRPE1b	TRUE	FALSE	27	C--C	------	1761	TRUE	v1.1	3750	eudicot	Malus domestica
Manihot esculenta	Mes_NRPE1	Manes.04G159600.5.p	50303414, Manes.04G159600.5.p, A0A2C9W2V6	phytozome13_pac, phytozome13_name, uniprot	NRPE1	TRUE	FALSE	19	C--C	------	1937	FALSE	v8.1	3983	eudicot	Manihot esculenta
Medicago truncatula	Mtr_NRPE1	Medtr8g038990.1	31075688, Medtr8g038990.1, G7LG09	phytozome13_pac, phytozome13_name, uniprot	NRPE1	TRUE	FALSE	21	C--C	------	2010	FALSE	Mt4.0v1	3880	eudicot	Medicago truncatula
Mimulus guttatus	Mgu_NRPE1	MgTOL.B1206.1.p	43506302, MgTOL.B1206.1.p	phytozome13_pac, phytozome13_name	NRPE1	TRUE	FALSE	29	C--C	------	2114	FALSE	v5.0	4155	eudicot	Mimulus guttatus
Myagrum perfoliatum	Mpe_NRPE1	Myper.0003s1467.1.p	45605149, Myper.0003s1467.1.p	phytozome13_pac, phytozome13_name	NRPE1	TRUE	FALSE	14	C--C	------	1965	FALSE	v2.1	359867	eudicot	Myagrum perfoliatum
Poncirus trifoliata	Ptrif_NRPE1	Ptrif.0008s1217.3.p	44458401, Ptrif.0008s1217.3.p	phytozome13_pac, phytozome13_name	NRPE1	TRUE	FALSE	19	C--C	------	1866	FALSE	v1.3.1	37690	eudicot	Poncirus trifoliata
Populus trichocarpa	Potri_NRPE1a	Potri.001G027232.3.p	42787834, Potri.001G027232.3.p	phytozome13_pac, phytozome13_name	NRPE1a	TRUE	FALSE	24	----	------	1851	TRUE	v4.1	3694	eudicot	Populus trichocarpa
Populus trichocarpa	Potri_NRPE1b	Potri.003G196900.1	26998728, Potri.003G196900.1	phytozome13_pac, phytozome13_name	NRPE1b	TRUE	FALSE	23	C--C	------	1944	FALSE	v4.1	3694	eudicot	Populus trichocarpa
Prunus persica	Ppe_NRPE1	Prupe.2G035500.1.p	32077778, Prupe.2G035500.1.p, M5XM01	phytozome13_pac, phytozome13_name, uniprot	NRPE1	TRUE	FALSE	11	C--C	------	1855	FALSE	v2.1	3760	eudicot	Prunus persica
Salix purpurea	Spu_NRPE1	Sapur.003G152800.1.p	41791048, Sapur.003G152800.1.p	phytozome13_pac, phytozome13_name	NRPE1	TRUE	FALSE	23	C--C	------	1920	FALSE	v5.1	77065	eudicot	Salix purpurea
Solanum tuberosum	Stu_NRPE1	Soltu.DM.01G035560.1	51150286, Soltu.DM.01G035560.1	phytozome13_pac, phytozome13_name	NRPE1	TRUE	FALSE	32	C--C	------	2050	FALSE	v6.1	4113	eudicot	Solanum tuberosum
Spinacia oleracea	Sol_NRPE1	Spov3_chr4.01763	45134008, Spov3_chr4.01763	phytozome13_pac, phytozome13_name	NRPE1	TRUE	FALSE	32	C--C	------	2308	FALSE	Spov3	3562	eudicot	Spinacia oleracea
Theobroma cacao	Tca_NRPE1	Thecc.10G157200.1.p	42024458, Thecc.10G157200.1.p, A0A061FR78	phytozome13_pac, phytozome13_name, uniprot	NRPE1	TRUE	FALSE	13	C--C	------	1788	FALSE	v2.1	3641	eudicot	Theobroma cacao
Vitis vinifera	Vvi_NRPE1	XP_002265533.1	XP_002265533.1	NCBI	NRPE1	TRUE	FALSE	12	C--C	------	1830	FALSE	Release102	29760	eudicot	Vitis vinifera
Ginkgo biloba	Gbi_NRPE1	AJA90776.1	AJA90776.1	NCBI	NRPE1	TRUE	FALSE	20	CPYC	------	2506	FALSE	Huang2015_MBE	3311	gymnosperm	Ginkgo biloba
Pinus canariensis	Pca_NRPE1	AJA90784.1	AJA90784.1	NCBI	NRPE1	TRUE	FALSE	35	CRYC	------	2705	FALSE	Huang2015_MBE	49510	gymnosperm	Pinus canariensis
Pinus tabuliformis	Pta_NRPE1	AJP06335.1	AJP06335.1	NCBI	NRPE1	TRUE	FALSE	30	CRYC	------	2530	FALSE	Niu_Li_Chen2015	88731	gymnosperm	Pinus tabuliformis
Thuja plicata	Tpl_NRPE1	Thupl.29381636s0016.1.p	44981407, Thupl.29381636s0016.1.p	phytozome13_pac, phytozome13_name	NRPE1	TRUE	FALSE	9	CFKC	------	2370	FALSE	v3.1	3316	gymnosperm	Thuja plicata
Asparagus officinalis	Aof_NRPE1	evm.model.AsparagusV1_06.200	40548692, evm.model.AsparagusV1_06.200, A0A5P1EL09	phytozome13_pac, phytozome13_name, uniprot	NRPE1	TRUE	FALSE	7	CSHC	------	1833	FALSE	v1.1	4686	monocot	Asparagus officinalis
Brachypodium distachyon	Bdi_NRPE1	Bradi4g45065.1.p	43971109, Bradi4g45065.1.p, I1IV91	phytozome13_pac, phytozome13_name, uniprot	NRPE1	TRUE	FALSE	15	CSYC	------	1954	FALSE	v3.2	15368	monocot	Brachypodium distachyon
Brachypodium hybridum	Bhy_NRPE1a	Brahy.D04G0645700.1.p	38622078, Brahy.D04G0645700.1.p	phytozome13_pac, phytozome13_name	NRPE1a	TRUE	FALSE	15	CSYC	------	1954	FALSE	v1.1	1071398	monocot	Brachypodium hybridum
Brachypodium hybridum	Bhy_NRPE1b	Brahy.S05G0326700.1.p	38657892, Brahy.S05G0326700.1.p	phytozome13_pac, phytozome13_name	NRPE1b	TRUE	FALSE	15	CSYC	------	1947	FALSE	v1.1	1071398	monocot	Brachypodium hybridum
Dioscorea alata	Dal_NRPE1	Dioal.18G001100.1.p	43465860, Dioal.18G001100.1.p	phytozome13_pac, phytozome13_name	NRPE1	TRUE	FALSE	18	CFYC	------	1821	FALSE	v2.1	55571	monocot	Dioscorea alata
Joinvillea ascendens	Jas_NRPE1	Joasc.11G019800.1.p	45762599, Joasc.11G019800.1.p	phytozome13_pac, phytozome13_name	NRPE1	TRUE	FALSE	14	CYYC	------	1895	FALSE	v1.1	38723	monocot	Joinvillea ascendens
Miscanthus sinensis	Msi_NRPE1	Misin08G049700.1.p	40452842, Misin08G049700.1.p	phytozome13_pac, phytozome13_name	NRPE1	TRUE	FALSE	12	----	------	1654	TRUE	v7.1	62337	monocot	Miscanthus sinensis
Oryza sativa	Osa_NRPE1	LOC_Os02g05880.1+C228	33136499, LOC_Os02g05880.1, B9F2S6	phytozome13_pac, phytozome13_name, uniprot	NRPE1	TRUE	FALSE	13	CYYC	------	2017	FALSE	v7.0	4530	monocot	Oryza sativa
Panicum hallii	Pha_NRPE1	Pahal.1G037500.1.p	45941023, Pahal.1G037500.1.p, A0A2S3GLQ1	phytozome13_pac, phytozome13_name, uniprot	NRPE1	TRUE	FALSE	13	CFYC	------	1978	FALSE	v3.2	206008	monocot	Panicum hallii
Panicum virgatum	Pvi_NRPE1a	Pavir.1KG051300.2.p	41619631, Pavir.1KG051300.2.p	phytozome13_pac, phytozome13_name	NRPE1a	TRUE	FALSE	13	CFYC	------	2062	FALSE	v5.1	38727	monocot	Panicum virgatum
Panicum virgatum	Pvi_NRPE1b	Pavir.1NG021700.3.p	41584624, Pavir.1NG021700.3.p	phytozome13_pac, phytozome13_name	NRPE1b	TRUE	FALSE	14	CYYC	------	1999	FALSE	v5.1	38727	monocot	Panicum virgatum
Sorghum bicolor	Sbi_NRPE1	Sobic.004G043750.1.p	37932390, Sobic.004G043750.1.p, A0A1Z5RLY9	phytozome13_pac, phytozome13_name, uniprot	NRPE1	TRUE	FALSE	13	CSYC	------	2015	FALSE	v3.1.1	4558	monocot	Sorghum bicolor
Urochloa fusca	Ufu_NRPE1	Urofu.1G037000.1.p	50122081, Urofu.1G037000.1.p	phytozome13_pac, phytozome13_name	NRPE1	TRUE	FALSE	16	CYYC	------	2098	FALSE	v1.1	744485	monocot	Urochloa fusca
Zea mays	Zma_NRPE1	AQK60586.1	AQK60586.1, A0A1D6QSZ1	NCBI, uniprot	NRPE1	TRUE	FALSE	11	CSYC	------	1949	FALSE	Ware2017	4577	monocot	Zea mays
Zostera marina	Zosma_NRPE1	Zosma03g31310.1	50108507, Zosma03g31310.1	phytozome13_pac, phytozome13_name	NRPE1	TRUE	FALSE	27	CPYC	------	2145	FALSE	v3.1	29655	monocot	Zostera marina
a Biological species represented in the multiple sequence alignment used for the phylogenetic tree and exclusive conservation analyses.
b Identifiers used for the largest subunits of Pol II, IV and V (NRPB1, NRPD1 and NRPE1) from different species in Fig. S1 and S2A
c Protein name used for reference to Phytozome13, NCBI or uniprot database entries
d Protein accessions corresponding to equivalent sequences at the databases listed in Column E. When possible the Phytozome Accession (PAC) was used to download data.
e Databases from which the protein sequences were obtained.
f Symbol representing the RNA polymerase subunit functional category (NRPB1, NRPD1 or NRPE1) to which each protein was assigned.
g Boolean value indicating if the Metal A binding site (DFDGD) of an RNA polymerase largest subunit was detected.
h Boolean value indicating if heptad repeats with the consensus motif (YSPTSPS)n , typical of Pol II's carboxy-terminal domain, were detected.
i Numerical count of AGO-hook motifs (GW/WG), found in Pol V's carboxy-terminal domain, if any were detected.
j Observed "CxYC" portion of the putative CLYS-docking domain, if any was found between the conserved domains 'a' and 'b'.
k Observed "YPxxxC" portion of the putative CLYS-docking domain, if any was found after "CxYC".
l Calculated amino acid length of the sequence available for this protein accession.
m Indicates that this protein sequence shows evidence of a truncation based on the multiple sequence alignment; caution is recommended for interpretation.
n Indicates which genome assembly, annotation version or file was accessed to obtain each protein sequence (see sources in Column E).
o Taxonomic ID (TaxID) corresponding to this species at https://www.ncbi.nlm.nih.gov/taxonomy.
p Larger taxonomic groups used to classify the species included in Fig. 1C , S1 and S2A.
