## Supplementary material for "CLSY docking to Pol IV requires a conserved domain critical for small RNA biogenesis and transposon silencing": Suppl_TableS2-S4

### Sheet: Table_S2
Supplementary Table S2. Spectral counts of proteins identified by IP-MS of Pol IV complexes containing WT NRPD1-3xFWT, or the NRPD1-3xFAAA-YPMF or NRPD1-3xFCYC-AAAA variants.
												NRPD1-3xF (CYC-YPMF) in nrpd1-3						NRPD1-3xF (AAA-YPMF) in nrpd1-3						NRPD1-3xF (CYC-AAAA) in nrpd1-3
		NRPD1-3xF (AAA-YPMF) vs. (CYC-YPMF)a		NRPD1-3xF (CYC-AAAA) vs. (CYC-YPMF)a		non-transgenic (Col-0)			non-transgenic (nrpd1-3)			Line 1		Line 2		Line3		Line 1		Line 2		Line3		Line 1		Line 2		Line3
AGI	Protein symbol	adj. p-value	log2 FC	adj. p-value	log2 FC	rep 1	rep 2	rep 3	rep 1	rep 2	rep 3	rep 1	rep 2	rep 1	rep 2	rep 1	rep 2	rep 1	rep 2	rep 1	rep 2	rep 1	rep 2	rep 1	rep 2	rep 1	rep 2	rep 1	rep 2	Tagb
AT1G63020.1	NRPD1b	1	-0.027374	2.15299e-05	0.807736	1	0	2	0	0	0	140	150	134	128	170	199	130	140	153	148	134	108	231	159	229	219	235	234	3xF
AT3G23780.1	NRPD2	0.62486	-0.260297	0.0793255	0.579781	1	2	0	0	0	0	103	109	99	111	123	154	95	82	84	110	95	62	147	112	146	140	137	164	x
AT2G15430.1	NRPD3a	0.994292	-0.0809425	0.0215454	0.58542	0	0	0	0	0	0	33	34	31	23	37	38	27	29	31	34	28	16	44	16	46	43	47	43	x
AT2G15400.1	NRPD3b	1	-0.0526527	0.0215454	0.770413	0	0	0	0	0	0	20	15	16	11	22	23	16	18	20	18	14	6	29	8	31	29	30	22	x
AT4G15950.1	NRPD4	0.795638	-0.207963	0.607388	0.356131	0	0	0	0	0	0	15	12	13	12	14	12	8	13	13	11	8	7	20	9	15	12	16	9	x
AT3G22320.1	NRPD5a	1	0.0600359	0.000406692	0.800146	0	0	0	2	0	2	23	21	20	21	33	29	32	17	21	24	27	16	49	24	30	32	39	34	x
AT2G41340.1	NRPD5b	0.62486	-0.365211	1	0.103066	0	0	0	0	0	0	14	9	13	11	16	14	10	6	11	15	5	6	15	6	12	11	10	13	x
AT2G04630.1	NRPD6b	0.62486	0.635914	1	-0.107664	0	0	0	0	0	0	0	2	3	1	2	4	3	3	2	4	3	2	1	0	3	2	3	0	x
AT3G22900.1	NRPD7a	0.62486	-0.285714	0.607388	0.37153	0	0	0	0	0	0	12	14	15	9	20	11	8	12	13	9	10	7	14	6	14	15	20	16	x
AT4G14660.1	NRPD7b	0.203268	-2.86863	0.0111641	2.3774	0	0	0	0	0	0	0	0	0	0	3	2	0	0	0	0	0	0	8	0	5	4	4	3	x
AT3G59600.1	NRPD8b	0.466479	-0.911765	0.836721	0.350489	0	0	0	0	0	0	5	5	4	0	6	4	1	2	4	3	1	0	8	0	5	5	4	3	x
AT3G16980.1	NRPD9a	0.135843	-1.19137	1	-0.0446692	0	0	0	0	0	0	7	5	8	3	8	6	1	1	3	3	1	5	7	5	4	4	5	4	x
AT4G16265.1	NRPD9b	0.982911	-0.211355	0.101617	1.09218	0	0	0	0	0	0	6	5	4	2	10	7	4	5	5	4	2	6	21	6	8	12	6	7	x
AT1G11475.1	NRPD10	0.800235	-0.336632	0.930272	0.246743	0	0	0	0	0	0	7	4	3	5	5	6	4	4	3	4	4	2	6	0	6	8	3	6	x
AT3G52090.2	NRPD11	0.690585	-0.335145	0.0448914	0.950531	0	0	0	0	0	0	8	8	8	6	12	5	4	7	6	6	5	5	10	11	14	17	11	11	x
AT5G41010.1	NRPD12	0.275598	-2.59504	0.55192	1.30418	0	0	0	0	0	0	1	0	0	1	1	1	0	0	0	0	0	0	3	0	1	3	1	1	x
AT4G11130.1	RDR2	0.00807193	-0.642218	1	0.0374266	2	0	0	0	0	0	68	77	72	61	98	83	47	42	54	50	34	35	76	43	61	69	70	63	x
AT3G42670.1	CLSY1	1.29536e-16	-6.46057	2.63684e-15	-6.39865	0	0	0	0	0	0	9	12	13	8	12	15	0	0	0	0	0	0	0	0	0	0	0	0	x
AT5G20420.1	CLSY2	3.46541e-09	-5.64738	1.17939e-08	-5.58581	0	0	0	0	0	0	7	8	6	3	8	7	0	0	0	0	0	0	0	0	0	0	0	0	x
AT1G05490.1	CLSY3	1.0927e-10	-6.04092	5.79485e-10	-5.9796	0	0	0	0	0	0	6	7	5	7	12	14	0	0	0	0	0	0	0	0	0	0	0	0	x
AT3G24340.1	CLSY4	0.00274829	-4.31513	0.00867798	-4.25559	0	0	0	0	0	0	1	2	3	2	5	2	0	0	0	0	0	0	0	0	0	0	0	0	x
AT1G15215.2	SHH1	0.0935539	-3.29619	0.157528	-3.23996	0	0	0	0	0	0	2	0	1	1	1	2	0	0	0	0	0	0	0	0	0	0	0	0	x
a Bold indicates FC and adjusted p-value thresholds are met; adjusted p-value compare spectral counts of proteins from the IP of NRPD1-3xFWT (CYC-YPMF) to either the NRPD1-3xFAAA-YPMF or the NRPD1-3xFCYC-AAAA variants
b The bait protein, NRPD1-3xF, is highlighted in pink.

### Sheet: Table_S3
Supplementary Table S3. Spectral counts of proteins enriched in CLSY1, CLSY3 and CLSY4 IP-MS experiments.
				non-transgenic control (Col0WT)					Line 1: LR39-2-5 /clsy1-7				LR136-119-6 tag#24 / clsy1-7					non-transgenic control (Col0WT)							Line 1: LR31-22-4/ clsy3-1				Line 2: LR154-196-7 tag#65/ clsy3-1							non-transgenic control (Col0WT)					Line 1: LR59-6-2/ clsy4-1			Line 2: LR35-2-3/ clsy4-1		Line 3: LR35-4-3/ clsy4-1		line information/genotype
		WT vs 3xF CLSY1a		WT batch 1 (b1)		WT batch 2 (b2)		WT batch 3 (b3)	3xF-CLSY1 Line 1 (L1) batch 1 (b1)		3xF-CLSY1 Line 1 (L1) batch 2 (b2)		3xF-CLSY1 Line 2 (L2) batch 3 (b3)			WT vs 3xF CLSY3a		WT batch 1 (b1)		WT batch 2 (b2)		WT batch 3 (b3)	WT batch 4 (b4)		CLSY3-3xF Line 1 (L1) batch 1 (b1)		CLSY3-3xF Line 1 (L1) batch 2 (b2)		CLSY3-3xF Line 2 (L2) batch 3 (b3)	CLSY3-3xF Line 2 (L2) batch 4 (b4)				WT vs 3xF CLSY4a		WT batch 1 (b1)	WT batch 2 (b2)		WT batch 4 (b4)		3xF-CLSY4 Line 1 (L1) batch 1 (b1)	3xF-CLSY4 Line 1 (L1) batch 2 (b2)		CLSY4-3xF Line 2 (L2) batch 4 (b4)		CLSY4-3xF Line 3 (L3) batch 4 (b4)		figure naming
AGI	Protein symbol	adjusted p-value	log2 FC	rep1 (r1)	rep2 (r2)	rep1 (r1)	rep2 (r2)	rep1 (r1)	rep1 (r1)	rep2 (r2)	rep1 (r1)	rep2 (r2)	rep1 (r1)	AGI	Protein symbol	adjusted p-value	log2 FC	rep1 (r1)	rep2 (r2)	rep1 (r1)	rep2 (r2)	rep1 (r1)	rep1 (r1)	rep2 (r2)	rep1 (r1)	rep2 (r2)	rep1 (r1)	rep2 (r2)	rep1 (r1)	rep1 (r1)	rep2 (r2)	AGI	Protein symbol	adjusted p-value	log2 FC	rep2 (r2)	rep1 (r1)	rep2 (r2)	rep1 (r1)	rep2 (r2)	rep2 (r2)	rep1 (r1)	rep2 (r2)	rep1 (r1)	rep2 (r2)	rep1 (r1)	rep2 (r2)	replicate #
AT1G63020.1	NRPD1	7.62e-78	8.81294	0	0	0	0	0	78	77	44	46	25	AT1G63020.1	NRPD1	1.57e-14	9.44362	0	0	0	0	0	0	0	172	184	97	107	27	3	1	AT1G63020.1	NRPD1	4.57e-11	8.64704	0	0	0	0	0	41	51	54	39	41	34	35
AT3G23780.1	NRPD2	8.02e-20	1.64326	23	20	16	17	9	72	70	42	43	24	AT3G23780.1	NRPD2	2.09e-08	2.07081	23	20	16	17	9	16	16	113	116	91	95	25	20	19	AT3G23780.1	NRPD2	2.54e-07	1.35459	20	16	17	16	16	36	52	39	45	39	37	34
AT2G15430.1	NRPD3a	0.99757	0.432147	10	12	8	11	9	15	19	9	12	9	AT2G15430.1	NRPD3a	2.13e-05	1.33853	10	12	8	11	9	8	7	29	39	27	29	11	14	12	AT2G15430.1	NRPD3a	0.0311578	0.940715	12	8	11	8	7	18	17	14	15	16	14	11
AT2G15400.1	NRPD3b	0.99757	1.87629	0	0	1	0	0	4	0	0	1	0	AT2G15400.1	NRPD3b	0.000127967	4.04355	0	0	1	0	0	0	0	10	8	4	5	1	1	0	AT2G15400.1	NRPD3b	0.00371807	4.07212	0	1	0	0	0	8	1	1	3	2	4	3
AT4G15950.1	NRPD4	0.00155365	2.30926	1	2	1	2	1	10	10	6	5	4	AT4G15950.1	NRPD4	2.13e-05	2.37063	1	2	1	2	1	2	3	13	12	12	15	3	4	5	AT4G15950.1	NRPD4	0.0197361	1.82526	2	1	2	2	3	8	4	8	4	5	5	6
AT3G22320.1	NRPD5a	0.101255	1.29731	5	5	3	4	3	15	13	8	7	4	AT3G22320.1	NRPD5a	0.000254488	1.52138	5	5	3	4	3	10	10	26	22	16	18	5	12	14	AT3G22320.1	NRPD5a	0.378245	0.809599	5	3	4	10	10	9	8	12	14	12	10	13
AT2G41340.1	NRPD5b	0.0160145	4.4124	0	0	0	0	0	4	6	1	1	0	AT2G41340.1	NRPD5b	0.000102583	5.3121	0	0	0	0	0	0	0	11	8	6	8	0	0	0	AT2G41340.1	NRPD5b	0.00531688	5.14275	0	0	0	0	0	6	2	0	5	4	3	3
AT2G04630.1	NRPD6b	n/a	n/a	0	0	0	0	0	0	0	0	0	0	AT2G04630.1	NRPD6b	0.99884	0.449496	0	0	0	0	0	1	1	0	0	0	0	0	1	2	AT2G04630.1	NRPD6b	0.952347	0.472006	0	0	0	1	1	0	0	0	2	2	1	1
AT3G22900.1	NRPD7a	1.37e-07	5.57245	0	0	0	0	0	9	7	3	7	2	AT3G22900.1	NRPD7a	1.21e-06	6.01609	0	0	0	0	0	0	0	19	16	8	10	1	0	0	AT3G22900.1	NRPD7a	8.31e-05	5.72372	0	0	0	0	0	8	5	5	3	3	3	4
AT4G14660.1	NRPD7b	0.99757	1.65091	2	0	0	1	0	4	3	2	1	0	AT4G14660.1	NRPD7b	0.114131	2.08143	2	0	0	1	0	1	1	7	8	2	4	0	1	1	AT4G14660.1	NRPD7b	0.919855	-0.617566	0	0	1	1	1	0	0	0	1	1	1	1
AT3G59600.1	NRPD8b	0.99757	1.78466	1	0	0	1	0	2	1	2	2	1	AT3G59600.1	NRPD8b	0.99884	1.20018	1	0	0	1	0	1	1	3	2	1	1	1	1	1	AT3G59600.1	NRPD8b	0.634204	1.51881	0	0	1	1	1	2	2	1	5	2	1	2
AT3G16980.1	NRPD9a	0.99757	0.39436	3	3	5	4	1	5	4	5	5	1	AT3G16980.1	NRPD9a	0.077568	1.24882	3	3	5	4	1	3	3	13	10	10	11	1	4	3	AT3G16980.1	NRPD9a	0.868671	0.487711	3	5	4	3	3	6	4	4	4	2	4	6
AT4G16265.1	NRPD9b	0.0123051	1.83827	5	2	1	3	0	14	13	4	6	1	AT4G16265.1	NRPD9b	0.000434432	1.9602	5	2	1	3	0	4	4	12	22	13	12	3	6	6	AT4G16265.1	NRPD9b	0.0371585	1.43797	2	1	3	4	4	12	5	5	7	6	8	8
AT1G11475.1	NRPD10	0.99757	1.52224	1	1	0	1	1	2	3	3	3	1	AT1G11475.1	NRPD10	0.99884	1.40593	1	1	0	1	1	2	2	6	4	5	4	1	1	1	AT1G11475.1	NRPD10	0.919855	0.510865	1	0	1	2	2	2	2	2	1	1	1	2
AT3G52090.2	NRPD11	0.99757	0.931633	2	7	4	3	1	7	6	8	9	1	AT3G52090.2	NRPD11	0.100593	1.0884	2	7	4	3	1	7	7	13	13	11	13	1	7	7	AT3G52090.2	NRPD11	0.150352	1.11851	7	4	3	7	7	15	9	6	10	7	11	9
AT5G41010.1	NRPD12	0.99757	0.506935	2	2	1	2	1	2	2	3	3	1	AT5G41010.1	NRPD12	0.99884	0.70434	2	2	1	2	1	2	1	2	4	4	3	1	2	2	AT5G41010.1	NRPD12	0.952347	0.315205	2	1	2	2	1	3	2	2	2	2	0	0
AT4G11130.1	RDR2	2.02e-27	4.98216	3	0	0	0	0	43	40	7	8	8	AT4G11130.1	RDR2	1.54e-15	6.51049	3	0	0	0	0	0	0	104	101	51	64	14	3	2	AT4G11130.1	RDR2	2.51e-07	5.10244	0	0	0	0	0	17	21	16	23	23	18	12
AT3G42670.1	CLSY1b	5.32e-86	9.74805	0	0	0	0	0	141	166	81	81	45	AT3G42670.1	CLSY1	n/a	n/a	0	0	0	0	0	0	0	0	0	0	0	0	0	0	AT3G42670.1	CLSY1	n/a	n/a	0	0	0	0	0	0	0	0	0	0	0	0
AT5G20420.1	CLSY2	0.99757	0.0878638	1	1	0	0	0	1	0	0	1	0	AT5G20420.1	CLSY2	0.99884	0.051348	1	1	0	0	0	0	0	0	1	1	0	0	0	0	AT5G20420.1	CLSY2	0.952347	0.572013	1	0	0	0	0	0	1	1	0	0	0	0
AT1G05490.1	CLSY3	0.99757	0.0601911	0	0	1	0	0	0	1	0	0	0	AT1G05490.1	CLSY3 b	2.85e-16	7.65884	0	0	1	0	0	2	2	243	302	221	229	73	44	40	AT1G05490.1	CLSY3	0.967895	0.240693	0	1	0	2	2	4	0	0	0	0	1	1
AT3G24340.1	CLSY4	n/a	n/a	0	0	0	0	0	0	0	0	0	0	AT3G24340.1	CLSY4	n/a	n/a	0	0	0	0	0	0	0	0	0	0	0	0	0	0	AT3G24340.1	CLSY4b	2.02e-10	8.83172	0	0	0	0	0	48	50	66	49	45	37	38
AT1G15215.2	SHH1	3.28e-42	7.84315	0	0	0	0	0	37	35	33	19	14	AT1G15215.2	SHH1	0.99884	1.1332	0	0	0	0	0	0	0	0	1	0	0	0	0	0	AT1G15215.2	SHH1	n/a	n/a	0	0	0	0	0	0	0	0	0	0	0	0
	a Bold indicates FC and adjusted p-value thresholds are met.														a Bold indicates FC and adjusted p-value thresholds are met.																		a Bold indicates FC and adjusted p-value thresholds are met.
	b The bait protein is highlighted in color.														b The bait protein is highlighted in color.																		b The bait protein is highlighted in color.

### Sheet: Table_S4
Supplementary Table S4. Spectral counts of proteins copurifying with 3xHA-CLSY1 in NRPD1-3xFWT or NRPD1 3xFAAA-YPMF motif variant contexts identified by IP-MS.
		NRPD1-3xF (CYC-YPMF) vs. (AAA-YPMF)a		non-transgenic control (Col0WT)			3xHA-CLSY1 in NRPD1-3xF(CYC-YPMF)			3xHA-CLSY1 with NRPD1-3xF(AAA-YPMF)
Accession	Protein symbol	adj. p-value	log2 FC	rep 1	rep 2	rep 3	rep 1	rep 2	rep 3	rep 1	rep 2	rep 3	Tagb
AT3G42670.1	CLSY1	0.340161	0.422122	0	0	0	35	38	37	57	58	48	3xHA
AT5G20420.1	CLSY2	n/a	n/a	0	0	0	0	0	0	0	0	0	x
AT1G05490.1	CLSY3	n/a	n/a	0	0	0	0	0	0	0	0	0	x
AT3G24340.1	CLSY4	n/a	n/a	0	0	0	0	0	0	0	0	0	x
AT1G15215.2	SHH1	0.570094	0.449513	0	0	0	6	6	7	11	9	9	x
AT4G11130.1	RDR2	1.2715e-16	-7.25805	0	0	0	14	18	22	0	0	0	x
AT1G63020.1	NRPD1	2.65925e-25	-7.83949	0	0	0	21	28	32	0	0	0	3xF
AT3G23780.1	NRPD2	2.46206e-30	-6.37827	0	0	0	31	32	41	0	0	1	x
AT2G15430.1	NRPD3a	1.37414e-09	-6.50987	0	0	0	6	16	10	0	0	0	x
AT2G15400.1	NRPD3b	0.000508777	-5.33744	0	0	0	1	7	6	0	0	0	x
AT4G15950.1	NRPD4	0.180256	-2.73617	0	0	0	2	4	2	1	0	0	x
AT3G22320.1	NRPD5a	0.000251236	-5.4346	0	0	0	5	3	7	0	0	0	x
AT2G41340.1	NRPD5b	1	0	0	0	0	0	0	0	0	0	0	x
AT2G04630.1	NRPD6	1	0	0	0	0	0	0	0	0	0	0	x
AT3G22900.1	NRPD7a	0.1951	-3.91485	0	0	0	0	1	4	0	0	0	x
AT4G14660.1	NRPD7b	1	0	0	0	0	0	0	0	0	0	0	x
AT3G59600.1	NRPD8	1	0	0	0	0	0	0	0	0	0	0	x
AT3G16980.1	NRPD9a	0.570094	-1.93229	0	0	0	0	1	0	0	0	0	x
AT4G16265.1	NRPD9b	0.282366	-3.61665	0	0	0	1	2	1	0	0	0	x
AT1G11475.1	NRPD10	0.570094	-1.93229	0	0	0	0	0	1	0	0	0	x
AT3G52090.2	NRPD11	0.122377	-4.16186	0	0	0	2	2	2	0	0	0	x
AT5G41010.1	NRPD12	1	0	0	0	0	0	0	0	0	0	0	x
AT4G11130.1	RDR2	1.2715e-16	-7.25805	0	0	0	14	18	22	0	0	0	x
a bold indicates FC and adjusted p-value thresholds are met. Adjusted p-value compare spectral counts of proteins from IP 3xHA-CLSY1 in WT Pol IV (NRPD1-3xFCYC-YPMF) or the mutant variant Pol IV (NRPD1-3xFAAA-YPMF)
b The bait protein, 3xHA-CLSY1, is highlighted in pink.
