## Supplementary material for "CLSY docking to Pol IV requires a conserved domain critical for small RNA biogenesis and transposon silencing": Suppl_TableS5

### Sheet: Table_S5
Supplementary Table S5. Summary of smRNA-seq data processing.
Samples		Read Processing		ShortStack Mapping		Filtering for 3' mismatchesf			Reads per size class								Source
Genotypea#	Tissueb	Raw Readsc	Short Readsd	Unique and Multi-mapped Readse	Ratio1	Reads with internal mismatches	Perfectly matched reads & reads with a single 3' mismatch	Ratio2	21nt Reads	Ratio3	22nt Reads	Ratio4	23nt Reads	Ratio5	24nt Reads	Ratio6	dataset
nrpd1 mutants and controls
Col-0WT_rep1	flower buds	40948688	5353531	33511523	0.818378	2909285	30602238	0.913186	5047740	0.164947	2747290	0.0897742	3257675	0.106452	14522089	0.474543	new dataset; GSE242191
Col-0WT_rep2	flower buds	42243585	6503352	33692640	0.79758	2911749	30780891	0.913579	5443932	0.176861	2840651	0.0922862	3343475	0.108622	13778982	0.447647	new dataset; GSE242191
clsy quad_rep1	flower buds	33564559	8896596	22577114	0.672647	5696241	16880873	0.747698	5701065	0.337723	1484214	0.0879228	440763	0.0261102	759576	0.0449963	new dataset; GSE242191
clsy quad_rep2	flower buds	38793684	9801514	26522699	0.683686	5504923	21017776	0.792445	7425859	0.353313	1913173	0.0910264	553128	0.0263172	963906	0.0458615	new dataset; GSE242191
nrpd1_3_rep1	flower buds	28456540	8199732	18007208	0.632797	3807291	14199917	0.788568	5545965	0.390563	1372251	0.096638	346392	0.0243939	646275	0.0455126	new dataset; GSE242191
nrpd1_3_rep2	flower buds	33077959	8712878	21652050	0.654576	3976878	17675172	0.816328	7656317	0.433168	1841426	0.104182	406787	0.0230146	863726	0.0488666	new dataset; GSE242191
NRPD1_3xFWT_rep1	flower buds	43316717	6931792	33810263	0.780536	3310381	30499882	0.902089	5093803	0.167011	2439469	0.0799829	3809312	0.124896	13258268	0.434699	new dataset; GSE242191
NRPD1_3xFWT_rep2	flower buds	39549846	7656473	29644605	0.74955	2683689	26960916	0.909471	5074146	0.188204	2252094	0.0835318	2980397	0.110545	10822766	0.401424	new dataset; GSE242191
NRPD1_3xFAAA-YPMF_Mut9_rep1	flower buds	38315962	9256645	26267084	0.685539	5372556	20894528	0.795464	7073640	0.33854	1784739	0.0854166	564143	0.0269996	1039393	0.0497447	new dataset; GSE242191
NRPD1_3xFAAA-YPMF_Mut9_rep2	flower buds	38655071	8968771	26981959	0.698019	5171897	21810062	0.80832	7645042	0.350528	1903987	0.0872986	599868	0.0275042	1112053	0.0509881	new dataset; GSE242191
NRPD1_3xFCYC-AAAA_Mut10_rep1	flower buds	36219257	10380834	23422910	0.646698	4074972	19347938	0.826026	7475454	0.38637	1785994	0.0923093	500072	0.0258463	970687	0.05017	new dataset; GSE242191
NRPD1_3xFCYC-AAAA_Mut10_rep2	flower buds	37295853	7840873	26780815	0.718064	6374997	20405818	0.761957	8436616	0.413442	1944649	0.0952988	479159	0.0234815	1026845	0.0503212	new dataset; GSE242191
SucSulWT_rep1	flower buds	49145842	43772	43881294	0.892879	18183573	25697721	0.585619	4261342	0.165826	1733006	0.0674381	2304370	0.0896722	9611994	0.374041	Ferrafiat et al 2019; PRJNA510791
SucSulWT_rep2	flower buds	46663828	41428	42430793	0.909287	19010787	23420006	0.551958	3716880	0.158705	1577145	0.0673418	2006447	0.0856724	8642968	0.369042	Ferrafiat et al 2019; PRJNA510791
nrpd1_49_rep1	flower buds	43042328	41517	37986961	0.882549	22189218	15797743	0.415873	4894458	0.30982	928335	0.0587638	423355	0.0267984	515552	0.0326345	Ferrafiat et al 2019; PRJNA510791
nrpd1_49_rep2	flower buds	30205533	23575	27744562	0.918526	17335404	10409158	0.375178	2776280	0.266715	586907	0.0563837	356122	0.0342124	332271	0.031921	Ferrafiat et al 2019; PRJNA510791
nrpd1_50_rep1	flower buds	37121608	25667	33840978	0.911625	19747489	14093489	0.416462	4025813	0.285651	812970	0.0576841	484758	0.0343959	553247	0.0392555	Ferrafiat et al 2019; PRJNA510791
nrpd1_50_rep2	flower buds	32399799	20558	29592644	0.913359	17844328	11748316	0.397001	2997698	0.25516	681897	0.0580421	451474	0.0384288	455293	0.0387539	Ferrafiat et al 2019; PRJNA510791
nrpd1_51_rep1	flower buds	35715529	40152	32843803	0.919594	19999372	12844431	0.391076	3698568	0.287951	844107	0.0657177	476456	0.0370944	383555	0.0298616	Ferrafiat et al 2019; PRJNA510791
nrpd1_51_rep2	flower buds	39362891	59941	35902032	0.912078	21492492	14409540	0.401357	4126917	0.286402	900460	0.0624905	556293	0.0386059	390457	0.0270971	Ferrafiat et al 2019; PRJNA510791
CLSY complementation lines
Line 1: CLSY3-3xF (LR31-22-4)#	flower buds	19126629	74090	17833200	0.932375	1222368	16610832	0.931455	300006	0.0180609	1176797	0.0708452	2671984	0.160858	10320443	0.621308
Line 2: 3xF-CLSY1 (LR136-119-6)#	flower buds	20232901	102767	18962217	0.937197	1288053	17674164	0.932073	256511	0.0145133	1124906	0.0636469	2463443	0.139381	9811109	0.55511
clsy1-7#	flower buds	14803835	179490	13660707	0.922782	894874	12765833	0.934493	547484	0.0428867	1459158	0.114302	1798533	0.140886	6244163	0.489131
Line 1: 3xF CLSY4 (LR59-6-2)*	flower buds	13608410	97350	12710805	0.93404	818483	11892322	0.935607	314563	0.0264509	1052262	0.0884825	1905542	0.160233	6421177	0.539943
a rep1 and rep2 indicate biological replicates.											`
# WT_rep4,5,6 fom Zhou et al 2022 as controls
*WT_rep1,2,3_reseq from Zhou et al 2020 as controls
b Stage 12 and young
c Total number of reads
d Reads less than 15nt removed by cutadapt (version 1.9.1).
e Reads aligned to the Tair10 genome using ShortStack3.8.1 with the --mmap f option and allowing 1 mismatch.
f Filtering ShortStack3.8.1 mapped reads with a JSON script to keep only perfectly matched reads and reads with a single mismatch at the last 3' nucleotide (Zhai et al., 2015, Cell).
1 Percent of raw reads mapped to the Tair10 genome
2 Percent of reads kept after JSON filtering.
3-6 Percent of 21, 22, 23, and 24nt reads, respectively.
