## Supplementary material for "CLSY docking to Pol IV requires a conserved domain critical for small RNA biogenesis and transposon silencing": Suppl_TableS6

### Sheet: Table_S6
Supplementary Table S6. Oligonucleotide primer and probe sequences.
1. Genotyping
Experiment	Oligo_name	Sequence
genotyping for SALK_083051	nrpd1-4-geno-RP	AACCTCGAAGCAACAAGAATCTCCG
	nrpd1-4-geno-LP	ATCACGGTGACTGTAGTTGAAGCC
	Salk primer LBa1	TGGTTCACGTAGTGGGCCATCG
genotyping for SALK_018319	clsy1-7-geno-RP	TTTCTCGCGAGCTACTTGAAG
	clsy1-7-geno-LP	AAAAGCTCCTGAGGGTTGAAG
	Salk primer LBa1	TGGTTCACGTAGTGGGCCATCG
genotyping for SALK_040366	clsy3-1-geno-LP	CTTCTTGCAGTGGCATTCTTC
	clsy3-1-geno-RP	ATTAGGCGAAGAGGATGAAGC
	Salk primer LBa1	TGGTTCACGTAGTGGGCCATCG
genotyping for SALK_003876	clsy4-1-geno-LP	TTGACCGTCGTTTTTCTTCAG
	clsy4-1-geno-RP	GCTCCATGATCAGCTTCAGAG
	Salk primer LBa1	TGGTTCACGTAGTGGGCCATCG
check the presence of the Flag N-terminal for 3xFlag_CLSY1	BLRP_F	TGGCTGGTGGACTTAACGAT
	CLSY1_reverse	GAGACGCATTGTCATCGTTC
check the presence of the Flag C-terminal for CLSY3_3xFlag	CLSY3 forward	TGCATGTTCTTCCAGACATG
	BLRP_R	CGAAGATATCGTTAAGTCCACCA
check the presence of the Flag C-terminal for CLSY4_3xFlag	JL2359	CGAACTGGTCTTCTCTTCTAC
	BLRP_R	CGAAGATATCGTTAAGTCCACCA
check the presence of the Flag N-terminal for 3xFlag_CLSY4	BLRP_F	TGGCTGGTGGACTTAACGAT
	JL2357	ACAAGCATCACGCATGTTAAC
2. Probes for small RNA blot
Target	Oligo_name	Sequence
LTR_META1 siRNA	LTR_META1_probe	GCCCATCATCTAAGCCCATCATCT
AtREP2 siRNA	AtREP2_probe	GCGGGACGGGTTTGGCAGGACGTTACTTAAT
AT1TE53395 siRNA	AT1TE53395_probe_F	ATTCTCTTCTACTTTGACCTACTTTCG
	AT1TE53395_probe_R	TGCTCTTCAATGGTGGGCTC
SIMPLEHAT2 siRNA	SIMPLEHAT2_probe	TGGGTTACCCATTTTGACACCCCTA
siR02 siRNA	siR02_probe	GTTGACCAGTCCGCCAGCCGAT
miR160 siRNA	miR160_probe	TGGCATACAGGGAGCCAGGCA
3. qPCR analyses
Target	Oligo_name	Sequence
AtSN1 Chop-qPCR	AtSN1_Chop-qPCR_F	ACCAACGTGTTGTTGGCCCAGTGGTAA
	AtSN1_Chop-qPCR_R	AAAATAAGTGGTGGTTGTACAAGC
AtSN1 RT-qPCR	AtSN1_RT-qPCR_F	CCAGAAATTCATCTTCTTTGGAAAAG
	AtSN1_RT-qPCR_R	GCCCAGTGGTAAATCTCTCAGATAGA
ONSEN RT-qPCR	ONSEN_qPCR_F	CCACAAGAGGAACCAACGAA
	ONSEN_qPCR_R	TTCGATCATGGAAGACCGG
UBQ10 RT-qPCR	UBQ10_qPCR_F	GGCCTTGTATAATCCCTGATGAATAAG
	UBQ10_qPCR_R	AAAGAGATAACAGGAACGGAAACATAGT
