## Supplementary material for "CLSY docking to Pol IV requires a conserved domain critical for small RNA biogenesis and transposon silencing": Suppl_TableS7

### Sheet: Table_S7
Supplementary Table S7. List of buffers used in this study.
Name	Composition
Extraction Buffer (EB)	0.7 M Sucrose, 0.5 M Tris-HCl (pH 8.0), 5 mM EDTA (pH 8.0), 0.1 M NaCl, 1X Complete ethylenediaminetetraacetic acid (EDTA)-free Protease Inhibitor Cocktail (Roche), 2% β-mercaptoethanol
Resuspension Buffer (RB)	10% glycerol, 3% sodium dodecyl sulphate (SDS), 62.3 mM Tris–HCl (pH 8.0)
Lysis Buffer (LB)	50 mM Tris-HCl (pH 8.0), 50 mM NaCl, 5 mM MgCl2, 1% triton, 1X protease inhibitor cocktail Roche, 1 mM DTT
Wash Buffer (WB)	50 mM Tris-HCl (pH 8.0), 50 mM NaCl, 5 mM MgCl2, 0.1% triton, 1X protease inhibitor cocktail Roche, 1mM DTT
IP buffer (IP)	50 mM Tris-HCl pH 7.5, 150 mM NaCl, 5 mM MgCl2, 10% glycerol, 0.1% NP40, 100 mM phenylmethylsulfonyl fluoride (PMSF), 10 mM Pepstatin, 10mM Bortezomib, 1 mM DTT, 1 Complete Tab protease inhibitor cocktail EDTA-free (Roche)
Running buffer (RB)	25mM Tris, 192Mm Glycine, 0,1% SDS
Transfer butter (TB)	25mM Tris, 192 mM Glycine, and 20% ethanol
Westren wash buffer (WWB)	20 mM Tris, 150 mM NaCl and 0.1% Tween20 TBS-T
