## Supplementary material for "CLSY docking to Pol IV requires a conserved domain critical for small RNA biogenesis and transposon silencing": Suppl_TableS8

### Sheet: Table_S8
Supplementary Table S8. NRPD1 exclusively conserved regions and functional domains
Exclusively conserved (EC) regions
Name	AtNRPD1 position	Functions	References
EC1	aa 90-105	CLSY docking?	this work
EC2	aa 116-136	CLSY docking	this work
EC3	aa 574-586	unknown	this work
EC4	aa 620-651	Pol IV-RDR2 interaction	this work; (Huang et al., 2021)
EC5	aa 697-716	Pol IV-RDR2 interaction	this work; (Huang et al., 2021)
Selected functional domains and motifs
Name	AtNRPD1 position	Functions	References
Clamp core	aa 1-84	required for Pol IV function	(Ferrafiat et al., 2019)
Clamp core	aa 220-319	required for Pol IV function?
Clamp head	aa 85-219	CLSY-docking	this work
CYC	aa 118-121	CLSY-docking	this work; (Ferrafiat et al., 2019)
YPMF	aa 127-132	CLSY-docking	this work
Active site	aa 447,449,451	Metal-A binding site	(Onodera et al., 2005; Haag et al., 2009; Lahmy et al., 2009)
Funnel helices	aa 621-732	Pol IV-RDR2 interaction	(Huang et al., 2021)
Funnel helix tip	aa 658-693	Not required for Pol IV function	(Huang et al., 2021)
